# Proteostasis Landscapes of Cystic Fibrosis Variants Reveals Drug Response Vulnerability

**DOI:** 10.1101/2024.07.10.602964

**Authors:** Eli Fritz McDonald, Minsoo Kim, John A. Olson, Jens Meiler, Lars Plate

## Abstract

Cystic Fibrosis (CF) is a lethal genetic disorder caused by variants in CF transmembrane conductance regulator (CFTR). Many variants are treatable with correctors, which enhance the folding and trafficking of CFTR. However, approximately 3% of persons with CF harbor poorly responsive variants. Here, we used affinity purification mass spectrometry proteomics to profile the protein homeostasis (proteostasis) changes of CFTR variants during correction to assess modulated interactions with protein folding and maturation pathways. Responsive variant interactions converged on similar proteostasis pathways during correction. In contrast, poorly responsive variants subtly diverged, revealing a partial restoration of protein quality control surveillance and partial correction. Computational structural modeling showed that corrector VX-445 failed to confer enough NBD1 stability to poor responders. NBD1 secondary stabilizing mutations rescued poorly responsive variants, revealing structural vulnerabilities in NBD1 required for treating poor responders. Our study provides a framework for discerning the underlying protein quality control and structural defects of CFTR variants not reached with existing drugs to expand therapeutics to all susceptible CFTR variants.

**SIGNIFICANCE STATEMENT:** Cystic Fibrosis (CF) is a lethal genetic disease with variants leading to misfolding of an anion channel protein. Enhancing productive channel folding using a novel class of small molecules called *correctors* has emerged as the current CF treatment paradigm. However, correctors fail to reach all patient variants. Using high throughput interactomics, Rosetta simulations, and biochemical trafficking assays, this study demonstrates poorly responsive CF variants experience diverse misfolding pathways caused by structural defects in the core of a nucleotide-binding domain. Stabilizing secondary mutations in this domain rescues poorly responsive variants, paving the way for mechanistic-based therapeutic development for untreatable CF variants and future protein misfolding corrector drugs.

**COMPETING INTERESTS:** The authors declare no competing interests.
