## Supplemental Dataset S1 for "Proteostasis Landscapes of Cystic Fibrosis Variants Reveals Drug Response Vulnerability"

### Sheet: VX-445 Responders
TMT Label	F1	F2	F4	F5	F8	F9	F10	F11
126	GFP	GFP	*	R1066H + VX-445	WT	*	Y1032C + VX-445	H1054D + VX-445
127N	*	WT	*	*	GFP	R1066H + VX-445	Y1032C + DMSO	GFP
127C	*	F508del + DMSO	*	R1066H + DMSO	L165S + DMSO	*	Y1032C + VX-445	WT
128N	*	F508del + VX-445	*	T1036N + VX-445	*	R1066H + DMSO	H1054D + DMSO	L165S + DMSO
128C	*	L165S + DMSO	*	*	L165S + VX-445	*	H1054D + VX-445	L165S + VX-445
129N	*	L165S + VX-445	*	T1036N + DMSO	*	T1036N + VX-445	H1054D + DMSO	T10336N + DMSO
129C	*	T10336N + DMSO	*	R1066H + VX-445	F508del + DMSO	*	H1054D + VX-445	T10336N + VX-445
130N	*	T10336N + VX-445	*	*	*	T1036N + DMSO	H1054D + DMSO	Y1032C + DMSO
130C	GFP	GFP	T1036N + VX-445	R1066H + DMSO	F508del + VX-445	*	H1054D + VX-445	Y1032C + VX-445
131N	WT	*	T1036N + DMSO	T1036N + VX-445	*	F508del + VX-445	GFP	Y1032C + DMSO
131C	F508del + DMSO	*	L165S + VX-445	*	T1036N + DMSO	*	WT	Y1032C + VX-445
132N	F508del + VX-445	*	L165S + DMSO	T1036N + DMSO	*	F508del + DMSO	L165S + DMSO	Y1032C + DMSO
132C	R1066H + DMSO	*	F508del + VX-445	F508del + VX-445	T1036N + VX-445	*	L165S + VX-445	Y1032C + VX-445
133N	R1066H + VX-445	*	F508del + DMSO	*	*	L165S + VX-445	*	H1054D + DMSO
133C	R1066H + DMSO	*	WT	F508del + DMSO	R1066H + DMSO	*	*	H1054D + VX-445
134N	R1066H + VX-445	*	GFP	WT	*	L165S + DMSO	Y1032C + DMSO	H1054D + DMSO
134C				GFP	R1066H + VX-445	GFP	Y1032C + VX-445	H1054D + VX-445
135N				GFP	*	WT	Y1032C + DMSO	H1054D + DMSO
				* = not used
				* = not used

### Sheet: Non Responders
TMT Label	F1	F4	F3	F5	F6	F7
126	TD tom	R1066C + VX-661 + VX-445	Y569D + VX-661 + VX-445	A561E + VX-661 + VX-445	R560T + VX-661 + VX-445	A561E + VX-661 + VX-445
127N	WT	TD tom	R1066C + DMSO	Y569D + DMSO	A561E + DMSO	Y569D + DMSO
127C	F508del + DMSO	WT	R1066C + VX-661 + VX-445	Y569D + VX-661 + VX-445	A561E + VX-661 + VX-445	Y569D + VX-661 + VX-445
128N	F508del + VX-661 + VX-445	F508del + DMSO	TD tom	R1066C + DMSO	Y569D + DMSO	R1066C + DMSO
128C	V520F + DMSO	F508del + VX-661 + VX-445	WT	R1066C + VX-661 + VX-445	Y569D + VX-661 + VX-445	R1066C + VX-661 + VX-445
129N	V520F + VX-661 + VX-445	V520F + DMSO	F508del + DMSO	TD tom	R1066C + DMSO	TD tom
129C	L558S + DMSO	V520F + VX-661 + VX-445	F508del + VX-661 + VX-445	WT	R1066C + VX-661 + VX-445	WT
130N	L558S + VX-661 + VX-445	L558S + DMSO	V520F + DMSO	F508del + DMSO	TD tom	F508del + DMSO
130C	*	L558S + VX-661 + VX-445	V520F + VX-661 + VX-445	F508del + VX-661 + VX-445	WT	F508del + VX-661 + VX-445
131N	*	A559T + DMSO	L558S + DMSO	V520F + DMSO	F508del + DMSO	V520F + DMSO
131C	R560T + DMSO	A559T + VX-661 + VX-445	L558S + VX-661 + VX-445	V520F + VX-661 + VX-445	F508del + VX-661 + VX-445	V520F + VX-661 + VX-445
132N	R560T + VX-661 + VX-445	R560T + DMSO	A559T + DMSO	L558S + DMSO	*	L558S + DMSO
132C	A561E + DMSO	R560T + VX-661 + VX-445	A559T + VX-661 + VX-445	L558S + VX-661 + VX-445	*	L558S + VX-661 + VX-445
133N	A561E + VX-661 + VX-445	A561E + DMSO	R560T + DMSO	A559T + DMSO	L558S + DMSO	A559T + DMSO
133C	Y569D + DMSO	A561E + VX-661 + VX-445	R560T + VX-661 + VX-445	A559T + VX-661 + VX-445	L558S + VX-661 + VX-445	A559T + VX-661 + VX-445
134N	Y569D + VX-661 + VX-445	*	A561E + DMSO	R560T + DMSO	A559T + DMSO	R560T + DMSO
134C	R1066C + DMSO	*	A561E + VX-661 + VX-445	R560T + VX-661 + VX-445	A559T + VX-661 + VX-445	R560T + VX-661 + VX-445
135N	R1066C + VX-661 + VX-445	R1066C + DMSO	Y569D + DMSO	A561E + DMSO	R560T + DMSO	A561E + DMSO
				* = not used
