## Supplemental Dataset S2 for "Proteostasis Landscapes of Cystic Fibrosis Variants Reveals Drug Response Vulnerability"

### Sheet: Responders Correlations
	WT	L165S + DMSO	L165S + VX-445	F508 + DMSO	F508 + VX-445	Y1032C + DMSO	Y1032C + VX-445	H1054D + DMSO	H1054D + VX-445	T1036N + DMSO	T1036N + VX-445	R1066H + DMSO	R1066H + VX-445
WT	1	0.288127	0.434394	0.0171592	0.18281	0.24692	0.361253	0.295692	0.141653	0.264962	0.629728	0.0231709	0.182932
L165S + DMSO	0.288127	1	0.595532	0.432143	0.498844	0.20314	0.139739	0.244249	0.0757949	0.360457	0.0645958	0.223558	0.213503
L165S + VX-445	0.434394	0.595532	1	0.291249	0.363938	0.250548	0.356881	0.322312	0.219891	0.275072	0.302382	0.0652499	0.218645
F508 + DMSO	0.0171592	0.432143	0.291249	1	0.735823	0.0114683	-0.0489237	0.0356955	-0.0779905	0.49962	0.0916878	0.455425	0.553353
F508 + VX-445	0.18281	0.498844	0.363938	0.735823	1	-0.0148719	-0.08957	-0.017497	-0.12222	0.336755	0.0695054	0.526911	0.656426
Y1032C + DMSO	0.24692	0.20314	0.250548	0.0114683	-0.0148719	1	0.835185	0.837812	0.84892	0.312	0.0878556	-0.362629	-0.178311
Y1032C + VX-445	0.361253	0.139739	0.356881	-0.0489237	-0.08957	0.835185	1	0.80949	0.873469	0.244614	0.311665	-0.40733	-0.215703
H1054D + DMSO	0.295692	0.244249	0.322312	0.0356955	-0.017497	0.837812	0.80949	1	0.855285	0.398001	0.193548	-0.301949	-0.189464
H1054D + VX-445	0.141653	0.0757949	0.219891	-0.0779905	-0.12222	0.84892	0.873469	0.855285	1	0.213378	0.14661	-0.471857	-0.296732
T1036N + DMSO	0.264962	0.360457	0.275072	0.49962	0.336755	0.312	0.244614	0.398001	0.213378	1	0.419619	0.00529694	0.141634
T1036N + VX-445	0.629728	0.0645958	0.302382	0.0916878	0.0695054	0.0878556	0.311665	0.193548	0.14661	0.419619	1	-0.0970422	0.00348853
R1066H + DMSO	0.0231709	0.223558	0.0652499	0.455425	0.526911	-0.362629	-0.40733	-0.301949	-0.471857	0.00529694	-0.0970422	1	0.730454
R1066H + VX-445	0.182932	0.213503	0.218645	0.553353	0.656426	-0.178311	-0.215703	-0.189464	-0.296732	0.141634	0.00348853	0.730454	1
								x

### Sheet: NonResponder Correlations
	WT	F508 + DMSO	F508 + VX-445+VX-661	V520F + DMSO	V520F + VX-445+VX-661	L558S + DMSO	L558S + VX-445+VX-661	A559T + DMSO	A559T + VX-445+VX-661	R560T + DMSO	R560T + VX-445+VX-661	A561E + DMSO	A561E + VX-445+VX-661	Y569D + DMSO	Y569D + VX-445+VX-661	R1066C + DMSO	R1066C + VX-445+VX-661
WT	1	0.620061	0.68125	0.378322	0.733698	0.247552	0.366871	0.35118	0.12535	0.318575	0.519668	0.0890297	-0.0545892	-0.102841	-0.0748252	-0.0820804	0.0486014
F508 + DMSO	0.620061	1	0.622684	0.714336	0.764073	0.56521	0.647465	0.775918	0.395455	0.58632	0.467832	0.28361	0.0273164	-0.0886364	-0.125	0.123514	0.0284965
F508 + VX-445+VX-661	0.68125	0.622684	1	0.580988	0.648733	0.258566	0.27229	0.489073	0.15201	0.460883	0.374344	0.238024	-0.00861014	0.0568619	-0.0104895	-0.036451	0.226836
V520F + DMSO	0.378322	0.714336	0.580988	1	0.681643	0.532561	0.512325	0.611014	0.356381	0.56132	0.309878	0.249694	0.107998	-0.00703671	-0.0519668	0.171853	0.125087
V520F + VX-445+VX-661	0.733698	0.764073	0.648733	0.681643	1	0.604895	0.521503	0.544449	0.3566	0.498208	0.613549	0.287587	0.0373252	-0.0488636	-0.0411276	0.0829545	0.128628
L558S + DMSO	0.247552	0.56521	0.258566	0.532561	0.604895	1	0.612456	0.354108	0.426093	0.410752	0.551355	0.3441	0.256294	0.100962	0.146853	0.286407	0.0856643
L558S + VX-445+VX-661	0.366871	0.647465	0.27229	0.512325	0.521503	0.612456	1	0.636582	0.666827	0.626705	0.449694	0.56132	0.50118	0.309091	0.323951	0.530157	0.39576
A559T + DMSO	0.35118	0.775918	0.489073	0.611014	0.544449	0.354108	0.636582	1	0.548907	0.584878	0.177316	0.377753	0.223907	0.129108	-0.0131119	0.282255	0.220804
A559T + VX-445+VX-661	0.12535	0.395455	0.15201	0.356381	0.3566	0.426093	0.666827	0.548907	1	0.466346	0.299082	0.519318	0.418969	0.292439	0.243619	0.437631	0.306687
R560T + DMSO	0.318575	0.58632	0.460883	0.56132	0.498208	0.410752	0.626705	0.584878	0.466346	1	0.501661	0.522378	0.381337	0.46521	0.314248	0.411976	0.394712
R560T + VX-445+VX-661	0.519668	0.467832	0.374344	0.309878	0.613549	0.551355	0.449694	0.177316	0.299082	0.501661	1	0.442832	0.166783	0.112107	0.173776	0.217089	0.0652098
A561E + DMSO	0.0890297	0.28361	0.238024	0.249694	0.287587	0.3441	0.56132	0.377753	0.519318	0.522378	0.442832	1	0.626879	0.625087	0.569318	0.782255	0.683042
A561E + VX-445+VX-661	-0.0545892	0.0273164	-0.00861014	0.107998	0.0373252	0.256294	0.50118	0.223907	0.418969	0.381337	0.166783	0.626879	1	0.67417	0.681774	0.820673	0.702229
Y569D + DMSO	-0.102841	-0.0886364	0.0568619	-0.00703671	-0.0488636	0.100962	0.309091	0.129108	0.292439	0.46521	0.112107	0.625087	0.67417	1	0.875219	0.616652	0.730376
Y569D + VX-445+VX-661	-0.0748252	-0.125	-0.0104895	-0.0519668	-0.0411276	0.146853	0.323951	-0.0131119	0.243619	0.314248	0.173776	0.569318	0.681774	0.875219	1	0.66604	0.761364
R1066C + DMSO	-0.0820804	0.123514	-0.036451	0.171853	0.0829545	0.286407	0.530157	0.282255	0.437631	0.411976	0.217089	0.782255	0.820673	0.616652	0.66604	1	0.726399
R1066C + VX-445+VX-661	0.0486014	0.0284965	0.226836	0.125087	0.128628	0.0856643	0.39576	0.220804	0.306687	0.394712	0.0652098	0.683042	0.702229	0.730376	0.761364	0.726399	1
