## Supplemental Dataset S3 for "Proteostasis Landscapes of Cystic Fibrosis Variants Reveals Drug Response Vulnerability"

### Sheet: Responders Pathway Labels
Gene Name	Gene Symbol	Pathway Consensus (manual check)
P00367	GLUD1 GLUD	amino acid metabolic process
P52788-1	SMS	amino acid metabolic process
Q00266	MAT1A AMS1 MATA1	amino acid metabolic process
P15104	GLUL GLNS	amino acid metabolic process
Q93088	BHMT	amino acid metabolic process
P08243-1	ASNS TS11	amino acid metabolic process
P00966	ASS1 ASS	amino acid metabolic process
O43776	NARS1 NARS NRS	amino acid metabolic process
P02748	C9	amino acid metabolic process
Q96C36	PYCR2	amino acid metabolic process
P23526-1	AHCY SAHH	amino acid metabolic process
Q06203	PPAT GPAT	amino acid metabolic process
P34896-1	SHMT1	amino acid metabolic process
P01023	A2M CPAMD5 FWP007	anatomical structure development
P61586	RHOA ARH12 ARHA RHO12	anatomical structure development
P17655-1	CAPN2 CANPL2	anatomical structure development
P53701	HCCS CCHL	anatomical structure development
P58546	MTPN	anatomical structure development
Q02880	TOP2B	anatomical structure development
Q92688	ANP32B APRIL PHAPI2	anatomical structure development
Q9H0W8	SMG9 C19orf61	anatomical structure development
O43347	MSI1	anatomical structure development
Q86U44	METTL3 MTA70	anatomical structure development
P78527	PRKDC HYRC HYRC1	anatomical structure development
Q7RTS9-1	DYM	anatomical structure development
Q9HAD4	WDR41 MSTP048	autophagy
P16615	ATP2A2 ATP2B	autophagy
Q86Y82	STX12	autophagy
Q9Y263	PLAA PLAP	autophagy
Q86UE4	MTDH AEG1 LYRIC	autophagy
P62820	RAB1A RAB1	autophagy
P19823	ITIH2 IGHEP2	carbohydrate derivative metabolic process
P14618	PKM OIP3 PK2 PK3 PKM2	carbohydrate metabolic process
Q04760-1	GLO1	carbohydrate metabolic process
O43399	TPD52L2	carbohydrate metabolic process
P07738	BPGM	carbohydrate metabolic process
O15305	PMM2	carbohydrate metabolic process
P09104	ENO2	carbohydrate metabolic process
P36871-1	PGM1	carbohydrate metabolic process
O75891-1	ALDH1L1 FTHFD	carbohydrate metabolic process
P11217	PYGM	carbohydrate metabolic process
P08237	PFKM PFKX	carbohydrate metabolic process
P49189	ALDH9A1 ALDH4 ALDH7 ALDH9	carbohydrate metabolic process
Q16851	UGP2 UGP1	carbohydrate metabolic process
Q16875	PFKFB3	carbohydrate metabolic process
O00757	FBP2	carbohydrate metabolic process
P04075	ALDOA ALDA	carbohydrate metabolic process
P11766	ADH5 ADHX FDH	carbohydrate metabolic process
P52209	PGD PGDH	carbohydrate metabolic process
P06733-1	ENO1 ENO1L1 MBPB1 MPB1	carbohydrate metabolic process
P00558	PGK1 PGKA MIG10 OK/SW-cl.110	carbohydrate metabolic process
P35573-1	AGL GDE	carbohydrate metabolic process
P13929-1	ENO3	carbohydrate metabolic process
Q92871	PMM1 PMMH22	carbohydrate metabolic process
Q14254	FLOT2 ESA1 M17S1	cell adhesion
P04004	VTN	cell adhesion
P35858	IGFALS ALS	cell adhesion
P02751	FN1 FN	cell adhesion
Q9Y4G6	TLN2 KIAA0320	cell adhesion
Q86UX7	FERMT3 KIND3 MIG2B URP2	cell adhesion
Q9P258	RCC2 KIAA1470 TD60	cell adhesion
P26599	PTBP1 PTB	cell differentiation
Q9HDC9	APMAP C20orf3 UNQ1869/PRO4305	cell differentiation
Q9H6S0	YTHDC2	cell differentiation
P12109	COL6A1	cell differentiation
P21266	GSTM3 GST5	cell differentiation
P05556-1	ITGB1 FNRB MDF2 MSK12	cell differentiation
Q14444-1	CAPRIN1 GPIAP1 GPIP137 M11S1 RNG105	cell differentiation
Q00537	CDK17 PCTAIRE2 PCTK2	cell differentiation
Q9UM47	NOTCH3	cell differentiation
Q5JVF3	PCID2 HT004	cell differentiation
Q16527	CSRP2 LMO5 SMLIM	cell differntiation
Q9NQ48	LZTFL1	cell motility
P00374	DHFR	cellular modified amino acid metabolic process
Q8NBM8	PCYOX1L PSEC0105	cellular modified amino acid metabolic process
O43708	GSTZ1 MAAI	cellular modified amino acid metabolic process
P12277	CKB CKBB	cellular modified amino acid metabolic process
P06732	CKM CKMM	cellular modified amino acid metabolic process
P55209	NAP1L1 NRP	chromatin organization
Q16695	H3-4 H3FT HIST3H3	chromatin organization
Q08945	SSRP1 FACT80	chromatin organization
Q09028	RBBP4 RBAP48	chromatin organization
Q9Y3T9	NOC2L NIR	chromatin organization
P18754-1	RCC1 CHC1	chromosome segregation
Q9NTJ3-1	SMC4 CAPC SMC4L1	chromosome segregation
Q9BQ67	GRWD1 GRWD KIAA1942 WDR28	chromosome segregation
O95239-1	KIF4A KIF4	chromosome segregation
P10412	H1-4 H1F4 HIST1H1E	chromosome segregation
Q99873	PRMT1 HMT2 HRMT1L2 IR1B4	chromosome segregation
Q6IBW4-1	NCAPH2 CAPH2	chromosome segregation
Q6P1K2	PMF1	chromosome segregation
P53350	PLK1 PLK	chromosome segregation
O43264	ZW10	chromosome segregation
Q86XI2-1	NCAPG2 LUZP5	chromosome segregation
Q8NEP3	DNAAF1 LRRC50	cilium organization
Q16181	SEPTIN7 CDC10 SEPT7	cilium organization
P08779	KRT16 KRT16A	contaminant
P13646	KRT13	contaminant
Q9P2N7	KLHL13 BKLHD2 KIAA1309	cytokinesis
Q9NVA2-1	SEPTIN11 SEPT11	cytokinesis
P62979	RPS27A UBA80 UBCEP1	cytoplasmic translation
P62906	RPL10A NEDD6	cytoplasmic translation
P27635	RPL10 DXS648E QM	cytoplasmic translation
P62753	RPS6 OK/SW-cl.2	cytoplasmic translation
P46777	RPL5 MSTP030	cytoplasmic translation
Q13144	EIF2B5 EIF2BE	cytoplasmic translation
P61254	RPL26	cytoplasmic translation
P60842	EIF4A1 DDX2A EIF4A	cytoplasmic translation
O00303	EIF3F EIF3S5	cytoplasmic translation
P62910	RPL32 PP9932	cytoplasmic translation
P62854	RPS26	cytoplasmic translation
P62750	RPL23A	cytoplasmic translation
Q7L1Q6-1	BZW1 5MP2 BZAP45 KIAA0005	cytoplasmic translation
Q9Y3U8	RPL36	cytoplasmic translation
P62273-1	RPS29	cytoplasmic translation
P36578	RPL4 RPL1	cytoplasmic translation
P62495	ETF1 ERF1 RF1 SUP45L1	cytoplasmic translation
P46776	RPL27A	cytoplasmic translation
P47813	EIF1AX EIF1A EIF4C	cytoplasmic translation
P46779	RPL28	cytoplasmic translation
P61313-1	RPL15 EC45 TCBAP0781	cytoplasmic translation
P62917	RPL8	cytoplasmic translation
P05388	RPLP0	cytoplasmic translation
P32969	RPL9 OK/SW-cl.103; RPL9P7; RPL9P8; RPL9P9	cytoplasmic translation
P46781	RPS9	cytoplasmic translation
P62913	RPL11	cytoplasmic translation
P26373-1	RPL13 BBC1 OK/SW-cl.46	cytoplasmic translation
Q07020	RPL18	cytoplasmic translation
Q02878	RPL6 TXREB1	cytoplasmic translation
O15371	EIF3D EIF3S7	cytoplasmic translation
O60573	EIF4E2 EIF4EL3	cytoplasmic translation
P61353	RPL27	cytoplasmic translation
P83731	RPL24	cytoplasmic translation
P46778	RPL21	cytoplasmic translation
P18621	RPL17	cytoplasmic translation
Q92616	GCN1 GCN1L1 KIAA0219	cytoplasmic translation
P83881	RPL36A RPL44 GIG15 MIG6	cytoplasmic translation
P50914	RPL14	cytoplasmic translation
Q14152	EIF3A EIF3S10 KIAA0139	cytoplasmic translation
P49207	RPL34	cytoplasmic translation
P18124	RPL7	cytoplasmic translation
P05387	RPLP2 D11S2243E RPP2	cytoplasmic translation
P62888	RPL30	cytoplasmic translation
P39023	RPL3 OK/SW-cl.32	cytoplasmic translation
P18077	RPL35A GIG33	cytoplasmic translation
P30050-1	RPL12	cytoplasmic translation
P20042	EIF2S2 EIF2B	cytoplasmic translation
Q02543	RPL18A	cytoplasmic translation
P62424	RPL7A SURF-3 SURF3	cytoplasmic translation
Q9UJU6-1	DBNL CMAP SH3P7 PP5423	cytoskeleton organization
O75083	WDR1	cytoskeleton organization
P68371	TUBB4B TUBB2C	cytoskeleton organization
Q9BUW7	BBLN C9orf16 EST00098	cytoskeleton organization
P07737	PFN1	cytoskeleton organization
Q9Y5S2	CDC42BPB KIAA1124	cytoskeleton organization
P20700	LMNB1 LMN2 LMNB	cytoskeleton organization
P09493-4	TPM1 C15orf13 TMSA	cytoskeleton organization
P63267-1	ACTG2 ACTA3 ACTL3 ACTSG	cytoskeleton organization
P35080-2	PFN2	cytoskeleton organization
P52732	KIF11 EG5 KNSL1 TRIP5	cytoskeleton organization
Q562R1	ACTBL2	cytoskeleton organization
Q7Z406-2	MYH14 KIAA2034 FP17425	cytoskeleton organization
P07437	TUBB TUBB5 OK/SW-cl.56	cytoskeleton organization
Q13509	TUBB3 TUBB4	cytoskeleton organization
P43034	PAFAH1B1 LIS1 MDCR MDS PAFAHA	cytoskeleton organization
Q9H4B7	TUBB1	cytoskeleton organization
O95834	EML2 EMAP2 EMAPL2	cytoskeleton organization
P13797	PLS3	cytoskeleton organization
Q9UGJ1	TUBGCP4 76P GCP4	cytoskeleton organization
Q494V2-1	CFAP100 CCDC37	cytoskeleton organization
P68871	HBB	detoxification
P10768	ESD	detoxification
P30041	PRDX6 AOP2 KIAA0106	detoxification
O15347	HMGB3 HMG2A HMG4	dna recombination
Q92499	DDX1	dna repair
P16104	H2AX H2AFX	dna repair
Q9BXW9-1	FANCD2 FACD	dna repair
P29372	MPG AAG ANPG MID1	dna repair
Q9P2P1	NYNRIN CGIN1 KIAA1305	dna repair
Q96Q15-1	SMG1 ATX KIAA0421 LIP	dna repair
Q9NVI1-3	FANCI KIAA1794	dna repair
P27695	APEX1 APE APE1 APEX APX HAP1 REF1	dna repair
Q96HA7	TONSL IKBR NFKBIL2	dna repair
Q9NX61	TMEM161A UNQ582/PRO1152	dna repair
Q15819	UBE2V2 MMS2 UEV2	dna repair
O75496	GMNN	dna replication
P29558-1	RBMS1 C2orf12 MSSP MSSP1 SCR2	dna replication
Q9NRF9	POLE3 CHRAC17	dna replication
Q96S55-1	WRNIP1 WHIP	dna replication
Q7Z5K2-1	WAPL FOE KIAA0261 WAPAL	dna replication
Q9NW08	POLR3B	dna-templated transcription
P30876	POLR2B	dna-templated transcription
Q9Y5B9	SUPT16H FACT140 FACTP140	dna-templated transcription
O75575-1	CRCP	dna-templated transcription
Q969E2-1	SCAMP4	endocytosis
O43752	STX6	endocytosis
P31146	CORO1A CORO1	endocytosis
O75146	HIP1R HIP12 KIAA0655	endocytosis
Q96L92	SNX27 KIAA0488 My014	endocytosis
O14745	NHERF1 NHERF SLC9A3R1	endocytosis
P02765	AHSG FETUA PRO2743	endocytosis
Q9NZZ3	CHMP5 C9orf83 SNF7DC2 CGI-34 HSPC177 PNAS-114 PNAS-2	endocytosis
Q07954	LRP1 A2MR APR	endocytosis
P15374	UCHL3	endocytosis
O00165	HAX1 HS1BP1	endocytosis
Q9UJY5-1	GGA1	endocytosis
Q8N0X7	SPART KIAA0610 SPG20 TAHCCP1	endocytosis
Q92626	PXDN KIAA0230 MG50 PRG2 PXD01 VPO VPO1	extracellular matrix organization
Q8NBJ5	COLGALT1 GLT25D1 PSEC0241	extracellular matrix organization
P23142	FBLN1 PP213	extracellular matrix organization
P21399	ACO1 IREB1	generation of precursor metabolites and energy
P00403	MT-CO2 COII COX2 COXII MTCO2	generation of precursor metabolites and energy
O95336	PGLS	generation of precursor metabolites and energy
Q86Y39-1	NDUFA11	generation of precursor metabolites and energy
P30613	PKLR PK1 PKL	generation of precursor metabolites and energy
P24311	COX7B	generation of precursor metabolites and energy
O00264	PGRMC1 HPR6.6 PGRMC	heme homeostasis
P01619	IGKV3-20	immune system process
A0A0A0MRZ8	IGKV3D-11	immune system process
Q9NUQ9	CYRIB CYRI FAM49B BM-009	immune system process
P01701	IGLV1-51	immune system process
P0DOX7		immune system process
A0A087WSY6	IGKV3D-15	immune system process
P01876	IGHA1	immune system process
O14545	TRAFD1 FLN29	immune system process
P00736	C1R	immune system process
Q9BTV4	TMEM43 UNQ2564/PRO6244	immune system process
A0A0C4DH25	IGKV3D-20	immune system process
P01024	C3 CPAMD1	immune system process
P06312	IGKV4-1	immune system process
P48740-2	MASP1 CRARF CRARF1 PRSS5	immune system process
P60033	CD81 TAPA1 TSPAN28	immune system process
Q4VC05	BCL7A	immune system process
P06454-1	PTMA TMSA	immune system process
P0DOY2	IGLC2	immune system process
P14174	MIF GLIF MMIF	immune system process
P01624	IGKV3-15	immune system process
Q8NE71-1	ABCF1 ABC50	inflammatory response
Q9H2M9	RAB3GAP2 KIAA0839	intracellular protein transport
Q5HYI8	RABL3	intracellular protein transport
Q9H490	PIGU CDC91L1 PSEC0205 UNQ3055/PRO9875	lipid metabolic process
Q9UKG9-1	CROT COT	lipid metabolic process
Q9BY08	EBPL EBRP ERP	lipid metabolic process
Q9Y6K0	CEPT1 PRO1101	lipid metabolic process
Q96G23	CERS2 LASS2 TMSG1	lipid metabolic process
P55058	PLTP	lipid metabolic process
O14880	MGST3	lipid metabolic process
O75845	SC5D SC5DL	lipid metabolic process
P04114	APOB	lipid metabolic process
Q9BRR3	PGAP4 C9orf125 TMEM246	lipid metabolic process
O00154	ACOT7 BACH	lipid metabolic process
Q8IY26	PLPP6 PDP1 PPAPDC2	lipid metabolic process
Q96SU4	OSBPL9 ORP9 OSBP4	lipid metabolic process
Q8WVX9	FAR1 MLSTD2 UNQ2423/PRO4981	lipid metabolic process
Q53H12	AGK MULK	lipid metabolic process
P02647	APOA1	lipid metabolic process
O14735	CDIPT PIS PIS1	lipid metabolic process
Q15185	PTGES3 P23 TEBP	lipid metabolic process
Q9H2C2	ARV1 HT035	lipid metabolic process
P00352	ALDH1A1 ALDC ALDH1 PUMB1	lipid metabolic process
Q00341-1	HDLBP HBP VGL	lipid metabolic process
Q9NXE4-1	SMPD4 KIAA1418 SKNY	lipid metabolic process
Q9NZ01-1	TECR GPSN2 SC2	lipid metabolic process
Q9BXW7	HDHD5 CECR5	lipid metabolic process
P28288	ABCD3 PMP70 PXMP1	lipid metabolic process
P21283	ATP6V1C1 ATP6C ATP6D VATC	lysosome organization
P28799	GRN	lysosome organization
Q9HD26-1	GOPC CAL FIG	lysosome organization
Q99519	NEU1 NANH	lysosome organization
Q2M1P5	KIF7 UNQ340/PRO539	microtubule-based movement
Q9Y3D3	MRPS16 RPMS16 CGI-132	mitochondrial gene expression
Q9HC36	MRM3 RNMTL1 HC90	mitochondrial gene expression
P24539	ATP5PB ATP5F1	mitochondrial gene expression
P43897	TSFM	mitochondrial gene expression
Q5HYI7	MTX3	mitochondrion organization
O75616-1	ERAL1 HERA	mitochondrion organization
P30048	PRDX3 AOP1	mitochondrion organization
Q9NRP4	SDHAF3 ACN9 DC11	mitochondrion organization
P28331-1	NDUFS1	mitochondrion organization
O14925	TIMM23 TIM23	mitochondrion organization
Q96ST8	CEP89 CCDC123	mitochondrion organization
P56181-2	NDUFV3	mitochondrion organization
Q9NS69	TOMM22 TOM22	mitochondrion organization
Q16595-1	FXN FRDA X25	mitochondrion organization
O60220	TIMM8A DDP DDP1 TIM8A	mitochondrion organization
P05496	ATP5MC1 ATP5G1	mitochondrion organization
P05141	SLC25A5 AAC2 ANT2	mitochondrion organization
Q8NBU5	ATAD1 FNP001	mitochondrion organization
Q9Y6C9	MTCH2 MIMP HSPC032	mitochondrion organization
Q9H936	SLC25A22 GC1	mitochondrion organization
Q9Y277	VDAC3	mitochondrion organization
Q9P0U1	TOMM7 TOM7 TOMM07 AD-014	mitochondrion organization
Q9UII2-1	ATP5IF1 ATPI ATPIF1	mitochondrion organization
P12236	SLC25A6 AAC3 ANT3 CDABP0051	mitochondrion organization
P36542-2	ATP5F1C ATP5C ATP5C1 ATP5CL1	mitochondrion organization
Q9NWT8	AURKAIP1 AIP AKIP MRPS38	mitochondrion organization
Q9UJZ1	STOML2 SLP2 HSPC108	mitochondrion organization
O96008	TOMM40 C19orf1 PEREC1 TOM40	mitochondrion organization
Q9NVI7-2	ATAD3A	mitochondrion organization
Q5XUX0-1	FBXO31 FBX14 FBX31 PP2386	mitotic cell cycle
Q8N3U4-1	STAG2 SA2	mitotic cell cycle
Q96KB5	PBK TOPK	mitotic cell cycle
P51452	DUSP3 VHR	mitotic cell cycle
O43684	BUB3	mitotic cell cycle
Q14680	MELK KIAA0175	mitotic cell cycle
P62995	TRA2B SFRS10	mrna metabolic process
Q96DI7	SNRNP40 PRP8BP SFP38 WDR57	mrna metabolic process
Q9HB07	MYG1 C12orf10	mrna metabolic process
Q8WXA9-2	SREK1 SFRS12 SRRP86	mrna metabolic process
Q16629	SRSF7 SFRS7	mrna metabolic process
Q13123	IK RED RER	mrna metabolic process
Q6L8Q7-1	PDE12	mrna metabolic process
Q9NPD3	EXOSC4 RRP41 SKI6	mrna metabolic process
P09012	SNRPA	mrna metabolic process
P09234	SNRPC	mrna metabolic process
Q16630	CPSF6 CFIM68	mrna metabolic process
Q9UHX1-2	PUF60 FIR ROBPI SIAHBP1	mrna metabolic process
Q8WYA6	CTNNBL1 C20orf33 PP8304	mrna metabolic process
Q92989-1	CLP1 HEAB	mrna metabolic process
Q15393-1	SF3B3 KIAA0017 SAP130	mrna metabolic process
O43719	HTATSF1	mrna metabolic process
Q13151	HNRNPA0 HNRPA0	mrna metabolic process
P08621-1	SNRNP70 RNPU1Z RPU1 SNRP70 U1AP1	mrna metabolic process
Q7L014	DDX46 KIAA0801	mrna metabolic process
Q6UN15-1	FIP1L1 FIP1 RHE	mrna metabolic process
O00425	IGF2BP3 IMP3 KOC1 VICKZ3	mrna metabolic process
P52597	HNRNPF HNRPF	mrna metabolic process
Q14103	HNRNPD AUF1 HNRPD	mrna metabolic process
Q66PJ3-2	ARL6IP4	mrna metabolic process
Q00839-2	HNRNPU C1orf199 HNRPU SAFA U21.1	mrna metabolic process
Q06265-1	EXOSC9 PMSCL1	mrna metabolic process
Q96DE0	NUDT16	mrna metabolic process
Q8WVK2	SNRNP27	mrna metabolic process
Q15020	SART3 KIAA0156 TIP110	mrna metabolic process
Q69YN4	VIRMA KIAA1429 MSTP054	mrna metabolic process
Q9UMS4	PRPF19 NMP200 PRP19 SNEV	mrna metabolic process
Q9Y333	LSM2 C6orf28 G7B	mrna metabolic process
O43148-1	RNMT KIAA0398	mrna metabolic process
P26368	U2AF2 U2AF65	mrna metabolic process
Q14498-2	RBM39 HCC1 RNPC2	mrna metabolic process
Q5T8P6-2	RBM26 C13orf10 PRO1777	mrna metabolic process
Q96IZ7-1	RSRC1 SRRP53 BM-011	mrna metabolic process
P22626	HNRNPA2B1 HNRPA2B1	mrna metabolic process
P62306	SNRPF PBSCF	mrna metabolic process
Q15024	EXOSC7 KIAA0116 RRP42	mrna metabolic process
Q01081	U2AF1 U2AF35 U2AFBP FP793	mrna metabolic process
Q15424-1	SAFB HAP HET SAFB1	mrna metabolic process
O76003	GLRX3 PICOT TXNL2 HUSSY-22	muscle system process
P35237	SERPINB6 PI6 PTI	nervous system process
O60256-1	PRPSAP2	nucleobase-containing small molecule metabolic process
P27708	CAD	nucleobase-containing small molecule metabolic process
P49915	GMPS	nucleobase-containing small molecule metabolic process
P12268	IMPDH2 IMPD2	nucleobase-containing small molecule metabolic process
P00568	AK1	nucleobase-containing small molecule metabolic process
P22102-1	GART PGFT PRGS	nucleobase-containing small molecule metabolic process
P30566	ADSL AMPS	nucleobase-containing small molecule metabolic process
P04183	TK1	nucleobase-containing small molecule metabolic process
P23919	DTYMK CDC8 TMPK TYMK	nucleobase-containing small molecule metabolic process
P31939	ATIC PURH OK/SW-cl.86	nucleobase-containing small molecule metabolic process
O75694	NUP155 KIAA0791	nucleocytoplasmic transport
Q9C0E2	XPO4 KIAA1721	nucleocytoplasmic transport
Q9BTX1	NDC1 TMEM48	nucleocytoplasmic transport
O60518	RANBP6	nucleocytoplasmic transport
O14980	XPO1 CRM1	nucleocytoplasmic transport
Q8NFH5	NUP35 MP44 NUP53	nucleocytoplasmic transport
P43487	RANBP1	nucleocytoplasmic transport
Q9Y5L0-2	TNPO3 IPO12	nucleocytoplasmic transport
Q96QU8	XPO6 KIAA0370 RANBP20	nucleocytoplasmic transport
O60684	KPNA6 IPOA7	nucleocytoplasmic transport
Q5SRE5	NUP188 KIAA0169	nucleocytoplasmic transport
P62826	RAN ARA24 OK/SW-cl.81	nucleocytoplasmic transport
O14787-2	TNPO2	nucleocytoplasmic transport
Q14974	KPNB1 NTF97	nucleocytoplasmic transport
Q8TEX9-1	IPO4 IMP4B RANBP4	nucleocytoplasmic transport
Q12769	NUP160 KIAA0197 NUP120	nucleocytoplasmic transport
P35658-1	NUP214 CAIN CAN KIAA0023	nucleocytoplasmic transport
Q92973-1	TNPO1 KPNB2 MIP1 TRN	nucleocytoplasmic transport
O15397-1	IPO8 RANBP8	nucleocytoplasmic transport
P49792	RANBP2 NUP358	nucleocytoplasmic transport
P55060-1	CSE1L CAS XPO2	nucleocytoplasmic transport
Q8WUM0	NUP133	nucleocytoplasmic transport
O95373	IPO7 RANBP7	nucleocytoplasmic transport
Q9UI26	IPO11 RANBP11	nucleocytoplasmic transport
O43592	XPOT	nucleocytoplasmic transport
Q92621	NUP205 C7orf14 KIAA0225	nucleocytoplasmic transport
P19623	SRM SPS1 SRML1	other biological process
P53611	RABGGTB GGTB	other biological process
Q02809	PLOD1 LLH PLOD	other biological process
O15355	PPM1G PPM1C	other biological process
Q9BTE7	DCUN1D5 SCCRO5	other biological process
P63165-1	SUMO1 SMT3C SMT3H3 UBL1 OK/SW-cl.43	other biological process
P69905	HBA1; HBA2	other biological process
Q96D53-1	COQ8B ADCK4	other biological process
Q9BQS7	HEPH KIAA0698 UNQ2562/PRO6242	other biological process
Q9Y520	PRRC2C BAT2D1 BAT2L2 KIAA1096 XTP2	other biological process
Q9Y240	CLEC11A CLECSF3 LSLCL SCGF	other biological process
P30519	HMOX2 HO2	other biological process
P63279	UBE2I UBC9 UBCE9	post-translational modification
Q9NQW7-3	XPNPEP1 XPNPEPL XPNPEPL1	programmed cell death
Q9P289	STK26 MASK MST4	programmed cell death
P62745	RHOB ARH6 ARHB	programmed cell death
Q9Y3E5	PTRH2 BIT1 PTH2 CGI-147	programmed cell death
P11387	TOP1	programmed cell death
P13693	TPT1	programmed cell death
P30154	PPP2R1B	programmed cell death
P39687	ANP32A C15orf1 LANP MAPM PHAP1	programmed cell death
Q8N2F6-1	ARMC10 SVH PSEC0198	programmed cell death
Q9Y5V3	MAGED1 NRAGE PP2250 PRO2292	programmed cell death
Q9NYF8-1	BCLAF1 BTF KIAA0164	programmed cell death
Q5U3C3	TMEM164	programmed cell death
O95831-1	AIFM1 AIF PDCD8	programmed cell death
Q9UKV5	AMFR RNF45	proteasomal degradation
P48556	PSMD8	proteasomal degradation
P61088	UBE2N BLU	proteasomal degradation
Q12899	TRIM26 RNF95 ZNF173	proteasomal degradation
Q96CS3	FAF2 ETEA KIAA0887 UBXD8 UBXN3B	proteasomal degradation
P25787	PSMA2 HC3 PSC3	proteasomal degradation
Q5VYK3	ECPAS ECM29 KIAA0368	proteasomal degradation
Q99436	PSMB7 Z	proteasomal degradation
P28074-1	PSMB5 LMPX MB1 X	proteasomal degradation
Q8TAT6-1	NPLOC4 KIAA1499 NPL4	proteasomal degradation
P25786-1	PSMA1 HC2 NU PROS30 PSC2	proteasomal degradation
P28070	PSMB4 PROS26	proteasomal degradation
P55072	VCP HEL-220 HEL-S-70	proteasomal degradation
P17980	PSMC3 TBP1	proteasomal degradation
Q9ULT8	HECTD1 KIAA1131	proteasomal degradation
Q96FW1	OTUB1 OTB1 OTU1 HSPC263	proteasomal degradation
P28066-1	PSMA5	proteasomal degradation
Q05086	UBE3A E6AP EPVE6AP HPVE6A	proteasomal degradation
O94822	LTN1 C21orf10 C21orf98 KIAA0714 RNF160 ZNF294 HSPC087	proteasomal degradation
P49721	PSMB2	proteasomal degradation
Q9UNM6	PSMD13	proteasomal degradation
Q16401	PSMD5 KIAA0072	proteasomal degradation
Q9GZU8	PSME3IP1 C16orf94 FAM192A NIP30 PIP30 CDA018 CDA10	proteasomal degradation
O43242	PSMD3	proteasomal degradation
Q8NBM4-1	UBAC2 PHGDHL1 PSEC0110	proteasomal degradation
P25788-1	PSMA3 HC8 PSC8	proteasomal degradation
O43567	RNF13 RZF	proteasomal degradation
P61086	UBE2K HIP2 LIG	proteasomal degradation
P22314	UBA1 A1S9T UBE1	proteasomal degradation
Q86UK7-1	ZNF598	proteasomal degradation
O00487	PSMD14 POH1	proteasomal degradation
Q93009	USP7 HAUSP	proteasomal degradation
Q9NY33	DPP3	protein catabolic process
P48147	PREP PEP	protein catabolic process
Q13049	TRIM32 HT2A	protein catabolic process
P15085	CPA1 CPA	protein catabolic process
Q9Y5A7	NUB1 NYREN18	protein catabolic process
Q7Z7L7	ZER1 C9orf60 ZYG ZYG11BL	protein catabolic process
P48723	HSPA13 STCH	protein folding
O43765	SGTA SGT SGT1	protein folding
O14967	CLGN	protein folding
O75190-2	DNAJB6 HSJ2 MRJ MSJ1	protein folding
P40227-1	CCT6A CCT6 CCTZ	protein folding
P14625	HSP90B1 GRP94 TRA1	protein folding
P50502	ST13 AAG2 FAM10A1 HIP SNC6	protein folding
Q99614	TTC1 TPR1	protein folding
Q9BUV8-1	RAB5IF C20orf24 OPTI RCAF1 PNAS-11	protein folding
P30101	PDIA3 ERP57 ERP60 GRP58	protein folding
P13667	PDIA4 ERP70 ERP72	protein folding
P08238	HSP90AB1 HSP90B HSPC2 HSPCB	protein folding
P07900	HSP90AA1 HSP90A HSPC1 HSPCA	protein folding
Q8WUA2	PPIL4	protein folding
Q99615-1	DNAJC7 TPR2 TTC2	protein folding
P25686-3	DNAJB2 HSJ1 HSPF3	protein folding
Q9UDY4	DNAJB4 DNAJW HLJ1	protein folding
P27824	CANX	protein folding
Q8WVJ2	NUDCD2	protein folding
Q14318	FKBP8 FKBP38	protein folding
O75937	DNAJC8 SPF31 HSPC315 HSPC331	protein folding
P61758	VBP1 PFDN3	protein folding
Q02790	FKBP4 FKBP52	protein folding
Q9UHD1	CHORDC1 CHP1	protein folding
O95816	BAG2	protein folding
P30040-1	ERP29 C12orf8 ERP28	protein folding
P61619	SEC61A1 SEC61A	protein folding
Q10471	GALNT2	protein glycosylation
P46977	STT3A ITM1 TMC	protein glycosylation
Q14165	MLEC KIAA0152	protein glycosylation
Q9P2X0-1	DPM3	protein glycosylation
Q9BU23-1	LMF2 TMEM112B TMEM153	protein maturation
Q9UBR2	CTSZ	protein maturation
O95445-1	APOM G3A NG20 HSPC336	protein-containing complex assembly
Q9H1E3	NUCKS1 NUCKS JC7	regulation of dna-templated transcription
Q03111	MLLT1 ENL LTG19 YEATS1	regulation of dna-templated transcription
P19338	NCL	regulation of dna-templated transcription
P23769-1	GATA2	regulation of dna-templated transcription
Q15532	SS18 SSXT SYT	regulation of dna-templated transcription
Q9UQ80	PA2G4 EBP1	regulation of dna-templated transcription
Q86TU7	SETD3 C14orf154	regulation of dna-templated transcription
Q13330-3	MTA1	regulation of dna-templated transcription
Q8WX92	NELFB COBRA1 KIAA1182	regulation of dna-templated transcription
Q9H2U1	DHX36 DDX36 KIAA1488 MLEL1 RHAU	regulation of dna-templated transcription
Q92769	HDAC2	regulation of dna-templated transcription
Q96AE4-2	FUBP1	regulation of dna-templated transcription
Q8TCG1	CIP2A KIAA1524	regulation of dna-templated transcription
Q13888-1	GTF2H2 BTF2P44	regulation of dna-templated transcription
P46937-1	YAP1 YAP65	regulation of dna-templated transcription
P17028-1	ZNF24 KOX17 ZNF191 ZSCAN3	regulation of dna-templated transcription
Q13185	CBX3	regulation of dna-templated transcription
P51610-1	HCFC1 HCF1 HFC1	regulation of dna-templated transcription
P83916	CBX1 CBX	regulation of dna-templated transcription
Q12905	ILF2 NF45 PRO3063	regulation of dna-templated transcription
Q8NCF5-1	NFATC2IP NIP45	regulation of dna-templated transcription
O95983-1	MBD3	regulation of dna-templated transcription
Q9ULX6	AKAP8L NAKAP NAKAP95 HRIHFB2018	regulation of dna-templated transcription
Q99729-3	HNRNPAB ABBP1 HNRPAB	regulation of dna-templated transcription
Q9UKM9-1	RALY HNRPCL2 P542	regulation of dna-templated transcription
Q93074-2	MED12 ARC240 CAGH45 HOPA KIAA0192 TNRC11 TRAP230	regulation of dna-templated transcription
Q96AQ6	PBXIP1 HPIP	regulation of dna-templated transcription
Q9BWW4	SSBP3 SSDP SSDP1	regulation of dna-templated transcription
Q12906-7	ILF3 DRBF MPHOSPH4 NF90	regulation of dna-templated transcription
Q9BQA1	WDR77 MEP50 WD45 HKMT1069 Nbla10071	regulation of dna-templated transcription
Q01658	DR1	regulation of dna-templated transcription
P62633-1	CNBP RNF163 ZNF9	regulation of dna-templated transcription
P78414	IRX1 IRXA1	regulation of dna-templated transcription
Q13162	PRDX4	reproductive process
P04279-1	SEMG1 SEMG	reproductive process
Q7Z7E8-1	UBE2Q1 NICE5 UBE2Q PRO3094	reproductive process
Q9BZE4	GTPBP4 CRFG NOG1	ribosome biogenesis
Q9BRS2	RIOK1 RIO1	ribosome biogenesis
Q9GZL7	WDR12	ribosome biogenesis
Q96D46	NMD3 CGI-07	ribosome biogenesis
Q9NV31	IMP3 C15orf12 MRPS4	ribosome biogenesis
Q9Y2R4	DDX52 ROK1 HUSSY-19	ribosome biogenesis
Q99848	EBNA1BP2 EBP2	ribosome biogenesis
Q969E8	TSR2	ribosome biogenesis
Q13901	C1D	ribosome biogenesis
Q9H583	HEATR1 BAP28 UTP10	ribosome biogenesis
Q5BKY9-1	FAM133B	RNA binding
P67775	PPP2CA	signaling
P11233	RALA RAL	signaling
P30679	GNA15 GNA16	signaling
P16885	PLCG2	signaling
P19174-2	PLCG1 PLC1	signaling
Q9NS86	LANCL2 GPR69B TASP	signaling
P42224-1	STAT1	signaling
P02787	TF PRO1400	signaling
Q6NTF9	RHBDD2 RHBDL7	signaling
P00918	CA2	signaling
Q92905	COPS5 CSN5 JAB1	signaling
Q9H910-1	JPT2 C16orf34 HN1L L11	signaling
P04899-1	GNAI2 GNAI2B	signaling
Q9NVN3-1	RIC8B	signaling
P61224-1	RAP1B OK/SW-cl.11	signaling
P62873	GNB1	signaling
Q13177	PAK2	signaling
Q9NZ42	PSENEN PEN2 MDS033	signaling
P07947	YES1 YES	signaling
Q8N884	CGAS C6orf150 MB21D1	signaling
P61201-1	COPS2 CSN2 TRIP15	signaling
Q13572-1	ITPK1	signaling
Q9Y4P3	TBL2 WBSCR13 UNQ563/PRO1125	signaling
Q9ULK0	GRID1 KIAA1220	signaling
O43156	TTI1 KIAA0406 SMG10	signaling
Q9P035	HACD3 BIND1 PTPLAD1	signaling
P08758	ANXA5 ANX5 ENX2 PP4	signaling
Q6IA86-1	ELP2 STATIP1	signaling
Q13616	CUL1	signaling
Q8WU90	ZC3H15 DFRP1 LEREPO4 HSPC303 HT010 MSTP012 PP730	signaling
P02649	APOE	signaling
Q86YM7-1	HOMER1 SYN47	signaling
Q8N5G2-1	MACO1 TMEM57	signaling
Q6P1J9	CDC73 C1orf28 HRPT2	signaling
P30153	PPP2R1A	signaling
O75955	FLOT1	signaling
P08754	GNAI3	signaling
O15031	PLXNB2 KIAA0315	signaling
Q14738-1	PPP2R5D	signaling
Q9BYT3-1	STK33	signaling
O75688	PPM1B PP2CB	signaling
P62714	PPP2CB	signaling
P52565-1	ARHGDIA GDIA1	signaling
Q9HAU4	SMURF2	signalling
Q96GM8	TOE1	snrna metabolic process
Q9UBH6	XPR1 SLC53A1 SYG1 X3	transmembrane transport
Q00325-1	SLC25A3 PHC OK/SW-cl.48	transmembrane transport
P05023	ATP1A1	transmembrane transport
O75746	SLC25A12 AGC1 ARALAR1	transmembrane transport
Q9BVC6	TMEM109	transmembrane transport
Q14571-1	ITPR2	transmembrane transport
Q9NUQ8	ABCF3	transmembrane transport
P30825	SLC7A1 ATRC1 ERR REC1L	transmembrane transport
Q02978	SLC25A11 SLC20A4	transmembrane transport
P13569-1	CFTR ABCC7	transmembrane transport
Q9UBX3	SLC25A10 DIC	transmembrane transport
Q96K37-1	SLC35E1 PSEC0038	transmembrane transport
P53985	SLC16A1 MCT1	transmembrane transport
Q9Y696	CLIC4	transmembrane transport
Q99805	TM9SF2	transmembrane transport
P49588	AARS1 AARS	trna metabolic process
Q8IYL2	TRMT44 C4orf23 METTL19	trna metabolic process
Q9H0A8-1	COMMD4	unknown
Q14257	RCN2 ERC55	unknown
Q8N1F8	STK11IP KIAA1898 LIP1 LKB1IP STK11IP1	unknown
Q8WY22	BRI3BP KG19	unknown
Q9BTT6	LRRC1 LANO	unknown
Q9Y2S0-1	1.24631e+36	unknown
O96009	NAPSA NAP1 NAPA	unknown
Q5BJH2-1	TMEM128	unknown
Q8WXE0-1	CASKIN2 KIAA1139	unknown
Q96ER3	SAAL1	unknown
Q9Y314	NOSIP CGI-25	unknown
Q8NCJ5	SPRYD3	unknown
Q6NSJ2-1	PHLDB3	unknown
P52888	THOP1	unknown
P06132	UROD	unknown
P63151	PPP2R2A	unknown
Q07002	CDK18 PCTAIRE3 PCTK3	unknown
Q5TAQ9-1	DCAF8 H326 WDR42A	unknown
Q9NTZ6	RBM12 KIAA0765 HRIHFB2091	unknown
Q3ZCW2	LGALSL GRP HSPC159	unknown
O15084	ANKRD28 KIAA0379	unknown
P28838	LAP3 LAPEP PEPS	unknown
Q9UN81	L1RE1 LRE1	unknown
Q96J88-1	EPSTI1	unknown
P55327	TPD52	unknown
Q9BYB4-1	GNB1L GY2 KIAA1645 WDR14 FKSG1	unknown
Q6IAN0	DHRS7B SDR32C1 CGI-93 UNQ212/PRO238	unknown
Q9UFN0	NIPSNAP3A NIPSNAP4 HSPC299	unknown
Q8NBF2-1	NHLRC2	unknown
Q9BUT9-1	MCRIP2 C16orf14 FAM195A	unknown
Q8N5M4	TTC9C	unknown
Q92538	GBF1 KIAA0248	vesicle-mediated transport
Q8NFJ9	BBS1 BBS2L2	vesicle-mediated transport
O95070	YIF1A 54TM HYIF1P YIF1	vesicle-mediated transport
Q9NRW7	VPS45 VPS45A VPS45B	vesicle-mediated transport
P51809	VAMP7 SYBL1	vesicle-mediated transport
Q96A65	EXOC4 KIAA1699 SEC8 SEC8L1	vesicle-mediated transport
Q8TAG9	EXOC6 SEC15A SEC15L SEC15L1	vesicle-mediated transport
Q9NZ43-1	USE1 USE1L MDS032	vesicle-mediated transport
O95197-3	RTN3 ASYIP NSPL2	vesicle-mediated transport
Q14746	COG2 LDLC	vesicle-mediated transport
O60763-1	USO1 VDP	vesicle-mediated transport
P61106	RAB14	vesicle-mediated transport
P51148	RAB5C RABL	vesicle-mediated transport
Q8WVM8	SCFD1 C14orf163 KIAA0917 STXBP1L2 FKSG23	vesicle-mediated transport
Q8IYI6	EXOC8	vesicle-mediated transport
Q9Y2V7-1	COG6 KIAA1134	vesicle-mediated transport
Q9UL33-1	TRAPPC2L HSPC126	vesicle-mediated transport
Q6NUQ1	RINT1	vesicle-mediated transport
P63172	DYNLT1 TCTEL1 TCTEX-1 TCTEX1	vesicle-mediated transport
P53992	SEC24C KIAA0079	vesicle-mediated transport
O95219	SNX4	vesicle-mediated transport
Q96KP1	EXOC2 SEC5 SEC5L1	vesicle-mediated transport
Q7L804	RAB11FIP2 KIAA0941	vesicle-mediated transport
Q9UPT5	EXOC7 EXO70 KIAA1067	vesicle-mediated transport
O60645	EXOC3 SEC6 SEC6L1	vesicle-mediated transport
Q15437	SEC23B	vesicle-mediated transport
O95782	AP2A1 ADTAA CLAPA1	vesicle-mediated transport
O00471	EXOC5 SEC10 SEC10L1	vesicle-mediated transport
Q7Z3U7-1	MON2 KIAA1040 SF21	vesicle-mediated transport
P38435-1	GGCX GC	vitamin metabolic process
P00488	F13A1 F13A	wound healing
P12259	F5	wound healing

### Sheet: NonResponders Pathway Labels
Gene Name	Gene Symbol	Pathway
A0A0C4DH25	IGKV3D-20	immune system process
Q96GX5-1	MASTL GW GWL THC2	mitotic cell cycle
O95347-1	SMC2 CAPE SMC2L1 PRO0324	chromosome segregation
P01833	PIGR	signaling
Q969M3	YIPF5 FINGER5 YIP1A PP12723 SB140 UNQ3123/PRO10275	protein maturation
P33947-1	KDELR2 ERD2.2	vesicle-mediated transport
P43487	RANBP1	nucleocytoplasmic transport
P37837	TALDO1 TAL TALDO TALDOR	carbohydrate metabolic process
O43572	AKAP10	signaling
Q5SYE7	NHSL1 C6orf63 KIAA1357	cell differentiation
P08238	HSP90AB1 HSP90B HSPC2 HSPCB	protein folding
Q12802-1	AKAP13 BRX HT31 LBC	signaling
Q5HYI8	RABL3	intracellular protein transport
Q9UL15-1	BAG5 KIAA0873	protein folding
Q16637	SMN1 SMN SMNT; SMN2 SMNC	dna-templated transcription
P01861	IGHG4	signaling
P01700	IGLV1-47	immune system process
Q01105-2	SET	regulation of dna-templated transcription
P49588	AARS1 AARS	trna metabolic process
O14880	MGST3	lipid metabolic process
Q8WWC4	MAIP1 C2orf47	mitochondrion organization
Q9UBR2	CTSZ	protein maturation
P01834	IGKC	immune system process
P04180	LCAT	lipid metabolic process
Q7RTV2	GSTA5	cellular modified amino acid metabolic process
Q9ULK0	GRID1 KIAA1220	signaling
Q8NCA5	FAM98A	lysosome organization
P13569-1	CFTR ABCC7	transmembrane transport
O75477	ERLIN1 C10orf69 KE04 KEO4 SPFH1	proteasomal degradation
Q14533	KRT81 KRTHB1 MLN137	contaminant
Q8N3U4-1	STAG2 SA2	mitotic cell cycle
Q9HC98	NEK6	chromosome segregation
Q8TEX9-1	IPO4 IMP4B RANBP4	nucleocytoplasmic transport
P55072	VCP HEL-220 HEL-S-70	proteasomal degradation
Q9Y6A4	CFAP20 BUG22 C16orf80 GTL3	cell motility
P06732	CKM CKMM	cellular modified amino acid metabolic process
P02452	COL1A1	anatomical structure development
P00558	PGK1 PGKA MIG10 OK/SW-cl.110	carbohydrate metabolic process
P35637-1	FUS TLS	regulation of dna-templated transcription
Q92688	ANP32B APRIL PHAPI2	anatomical structure development
A0A075B6S5	IGKV1-27	immune system process
Q12882-1	DPYD	amino acid metabolic process
Q9NP79	VTA1 C6orf55 HSPC228 My012	endocytosis
P35858	IGFALS ALS	cell adhesion
Q9HAN9	NMNAT1 NMNAT	regulation of dna-templated transcription
Q96S19	METTL26 JFP2 C16orf13	unknown
Q14152	EIF3A EIF3S10 KIAA0139	cytoplasmic translation
Q5JRA6-1	MIA3 KIAA0268 TANGO UNQ6077/PRO20088	vesicle-mediated transport
Q5BKY9-1	FAM133B	RNA binding
P51452	DUSP3 VHR	mitotic cell cycle
Q7Z6R9	TFAP2D TFAP2BL1	anatomical structure development
Q92804-1	TAF15 RBP56 TAF2N	regulation of dna-templated transcription
O15460-1	P4HA2 UNQ290/PRO330	post-translational modification
P51858	HDGF HMG1L2	regulation of dna-templated transcription
Q66PJ3-2	ARL6IP4	mrna metabolic process
Q9Y371	SH3GLB1 KIAA0491 CGI-61	autophagy
Q8N4T8	CBR4 SDR45C1	lipid metabolic process
Q96PU8	QKI HKQ	mrna metabolic process
Q5SRE5	NUP188 KIAA0169	nucleocytoplasmic transport
Q9NY33	DPP3	protein catabolic process
P27824	CANX	protein folding
O75608	LYPLA1 APT1 LPL1	amino acid metabolic process
Q86VR2	RETREG3 FAM134C	autophagy
Q9Y5L0-1	TNPO3 IPO12	nucleocytoplasmic transport
Q03111	MLLT1 ENL LTG19 YEATS1	regulation of dna-templated transcription
A0A087WSY6	IGKV3D-15	immune system process
Q13885	TUBB2A TUBB2	mitotic cell cycle
Q96JB3-1	HIC2 HRG22 KIAA1020 ZBTB30	regulation of dna-templated transcription
O94822	LTN1 C21orf10 C21orf98 KIAA0714 RNF160 ZNF294 HSPC087	proteasomal degradation
P07437	TUBB TUBB5 OK/SW-cl.56	cytoskeleton organization
Q9BXB4	OSBPL11 ORP11 OSBP12	cell differentiation
Q99720	SIGMAR1 OPRS1 SRBP AAG8	anatomical structure development
Q9UBV2	SEL1L TSA305 UNQ128/PRO1063	lipid metabolic process
P08697-1	SERPINF2 AAP PLI	signaling
O00487	PSMD14 POH1	proteasomal degradation
Q6IAA8	LAMTOR1 C11orf59 PDRO PP7157	lysosome organization
Q9NSB4	KRT82 KRTHB2	contaminant
P48634-1	PRRC2A BAT2 G2	cell differentiation
P69891	HBG1 PRO2979	detoxification
O00232-1	PSMD12	proteasomal degradation
P62736	ACTA2 ACTSA ACTVS GIG46	anatomical structure development
O60518	RANBP6	nucleocytoplasmic transport
Q9UNY4-1	TTF2	regulation of dna-templated transcription
Q6PJI9-1	WDR59 KIAA1923 FP977	signaling
Q99638	RAD9A	dna repair
P02647	APOA1	lipid metabolic process
Q99942	RNF5 G16 NG2 RMA1	proteasomal degradation
P28799	GRN	lysosome organization
P01624	IGKV3-15	immune system process
Q16853	AOC3 VAP1	inflammatory response
O95373	IPO7 RANBP7	nucleocytoplasmic transport
Q5SRD1	TIMM23B	mitochondrion organization
Q14974	KPNB1 NTF97	nucleocytoplasmic transport
Q96SZ6-3	CDK5RAP1 C20orf34 CGI-05 HSPC167	mitochondrion organization
Q9BTW9	TBCD KIAA0988 SSD1 TFCD PP1096	protein folding
P02788	LTF GIG12 LF	immune system process
P01023	A2M CPAMD5 FWP007	anatomical structure development
P45974-1	USP5 ISOT	protein catabolic process
Q66K14-1	TBC1D9B KIAA0676	unknown
Q9H583	HEATR1 BAP28 UTP10	ribosome biogenesis
Q9NWB6	ARGLU1	unknown
Q8TF01	PNISR C6orf111 SFRS18 SRRP130 HSPC261 HSPC306	RNA binding
Q6NSJ2-1	PHLDB3	unknown
Q9NX76	CMTM6 CKLFSF6	endocytosis
P50570-1	DNM2 DYN2	endocytosis
Q99615-1	DNAJC7 TPR2 TTC2	protein folding
P23381	WARS1 IFI53 WARS WRS	amino acid metabolic process
Q9BQ61	TRIR C19orf43	RNA binding
Q9BVJ6-1	UTP14A SDCCAG16	ribosome biogenesis
Q9BTZ2	DHRS4 SDR25C2 UNQ851/PRO1800	lipid metabolic process
Q9Y4R8	TELO2 KIAA0683	dna repair
Q6ZUT1-1	NKAPD1 C11orf57	unknown
P00738	HP	immune system process
O15321-1	TM9SF1	autophagy
Q9P013	CWC15 C11orf5 AD-002 HSPC148	mrna metabolic process
Q14498-2	RBM39 HCC1 RNPC2	mrna metabolic process
P08243-1	ASNS TS11	amino acid metabolic process
A0A0C4DH72	IGKV1-6	immune system process
P0DOX5		immune system process
P62979	RPS27A UBA80 UBCEP1	cytoplasmic translation
Q9BUW7	BBLN C9orf16 EST00098	cytoskeleton organization
P51809	VAMP7 SYBL1	vesicle-mediated transport
P36955	SERPINF1 PEDF PIG35	anatomical structure development
Q9P2S5	WRAP73 WDR8	cytoskeleton organization
P63151	PPP2R2A	unknown
Q92621	NUP205 C7orf14 KIAA0225	nucleocytoplasmic transport
Q9BSJ8	ESYT1 FAM62A KIAA0747 MBC2	membrane organization
P0DOX7		immune system process
Q9Y3D0	CIAO2B CIAB FAM96B MIP18 CGI-128 HSPC118	chromosome segregation
Q99523-2	SORT1	vesicle-mediated transport
P36871-1	PGM1	carbohydrate metabolic process
Q96BW1	UPRT	anatomical structure development
A6NCN2	KRT87P KRT121P KRTHBP4	contaminant
Q3ZCQ8	TIMM50 TIM50 PRO1512	mitochondrion organization
P62495	ETF1 ERF1 RF1 SUP45L1	cytoplasmic translation
P55263-1	ADK	nucleobase-containing small molecule metabolic process
P18859	ATP5PF ATP5A ATP5J ATPM	mitochondrion organization
P01619	IGKV3-20	immune system process
P25786-1	PSMA1 HC2 NU PROS30 PSC2	proteasomal degradation
Q15102	PAFAH1B3 PAFAHG	lipid metabolic process
Q9NRE2-2	TSHZ2 C20orf17 TSH2 ZNF218	regulation of dna-templated transcription
P16435	POR CYPOR	generation of precursor metabolites and energy
P52298-1	NCBP2 CBP20 PIG55	cytoplasmic translation
Q86XP3-1	DDX42	mrna metabolic process
P22694-1	PRKACB	signaling
P19320-1	VCAM1	cell adhesion
Q96BN8	OTULIN FAM105B	signaling
A6NDU8	RIMOC1 C5orf51	autophagy
Q16658	FSCN1 FAN1 HSN SNL	cytoskeleton organization
P39748	FEN1 RAD2	dna repair
Q99707	MTR	amino acid metabolic process
O95834	EML2 EMAP2 EMAPL2	cytoskeleton organization
Q9NUQ8	ABCF3	transmembrane transport
P50213-1	IDH3A	carbohydrate metabolic process
Q9NTK5-1	OLA1 GTPBP9 PRO2455 PTD004	nucleobase-containing small molecule metabolic process
P29144	TPP2	proteasomal degradation
P68871	HBB	detoxification
Q9Y613	FHOD1 FHOS FHOS1	cytoskeleton organization
O00154	ACOT7 BACH	lipid metabolic process
A0A075B6I0	IGLV8-61	immune system process
O43396	TXNL1 TRP32 TXL TXNL	unknown
Q9NYR9-1	NKIRAS2 KBRAS2	signaling
O43592	XPOT	nucleocytoplasmic transport
P40616	ARL1	vesicle-mediated transport
P33316-3	DUT	nucleobase-containing small molecule metabolic process
Q00839	HNRNPU C1orf199 HNRPU SAFA U21.1	regulation of dna-templated transcription
P84085	ARF5	vesicle-mediated transport
P01024	C3 CPAMD1	immune system process
O00165	HAX1 HS1BP1	endocytosis
Q9BZE1	MRPL37 MRPL2 RPML2 HSPC235	mitochondrial gene expression
P48556	PSMD8	proteasomal degradation
Q96P70	IPO9 IMP9 KIAA1192 RANBP9 HSPC273	nucleocytoplasmic transport
Q9H7S9	ZNF703 ZEPPO1 ZPO1	regulation of dna-templated transcription
P0DOX8		immune system process
Q96A65	EXOC4 KIAA1699 SEC8 SEC8L1	vesicle-mediated transport
Q6P996-1	PDXDC1 KIAA0251	unknown
P55060-1	CSE1L CAS XPO2	nucleocytoplasmic transport
P16615	ATP2A2 ATP2B	autophagy
O15144	ARPC2 ARC34 PRO2446	cytoskeleton organization
P02765	AHSG FETUA PRO2743	endocytosis
O43264	ZW10	chromosome segregation
P55809	OXCT1 OXCT SCOT	lipid metabolic process
Q8N3J3	HROB C17orf53	dna repair
Q9UKR5	ERG28 C14orf1 AD-011 HSPC288 x0006	lipid metabolic process
P17900	GM2A	lipid metabolic process
P56545	CTBP2	regulation of dna-templated transcription
Q9BYB4-1	GNB1L GY2 KIAA1645 WDR14 FKSG1	unknown
P82912-1	MRPS11 RPMS11 HCC2	mitochondrial gene expression
P0DOY3	IGLC3	immune system process
P61619	SEC61A1 SEC61A	protein folding
Q9NX61	TMEM161A UNQ582/PRO1152	dna repair
Q8NBM4-1	UBAC2 PHGDHL1 PSEC0110	proteasomal degradation
P31942	HNRNPH3 HNRPH3	mrna metabolic process
Q5VYK3	ECPAS ECM29 KIAA0368	proteasomal degradation
Q96EP5	DAZAP1	reproductive process
P55210-1	CASP7 MCH3	programmed cell death
O60244	MED14 ARC150 CRSP2 CXorf4 DRIP150 EXLM1 RGR1 TRAP170	regulation of dna-templated transcription
O75191	XYLB	carbohydrate metabolic process
Q9H078-2	CLPB SKD3	mitochondrion organization
P39687	ANP32A C15orf1 LANP MAPM PHAP1	programmed cell death
Q8NDV7	TNRC6A CAGH26 KIAA1460 TNRC6	mrna metabolic process
Q8NFX7-1	STXBP6 HSPC156	endocytosis
Q9UNM6	PSMD13	proteasomal degradation
Q9NVI1-1	FANCI KIAA1794	dna repair
P26572	MGAT1 GGNT1 GLCT1 GLYT1 MGAT	protein maturation
Q9NRW1	RAB6B	vesicle-mediated transport
Q02978	SLC25A11 SLC20A4	transmembrane transport
O15269	SPTLC1 LCB1	lipid metabolic process
Q13501-1	SQSTM1 ORCA OSIL	autophagy
Q9Y570	PPME1 PME1 PP2593 PRO0750	mitotic cell cycle
Q00266	MAT1A AMS1 MATA1	amino acid metabolic process
O14980	XPO1 CRM1	nucleocytoplasmic transport
Q86XI2-1	NCAPG2 LUZP5	chromosome segregation
Q15008	PSMD6 KIAA0107 PFAAP4	proteasomal degradation
Q9NP64	ZCCHC17 PS1D HSPC243 HSPC251 LDC4	unknown
Q15020	SART3 KIAA0156 TIP110	mrna metabolic process
Q93074-1	MED12 ARC240 CAGH45 HOPA KIAA0192 TNRC11 TRAP230	anatomical structure development
Q9BT40	INPP5K PPS SKIP	signaling
O75822	EIF3J EIF3S1 PRO0391	cytoplasmic translation
Q96GF1-1	RNF185	proteasomal degradation
P28072	PSMB6 LMPY Y	proteasomal degradation
P00568	AK1	nucleobase-containing small molecule metabolic process
O14735	CDIPT PIS PIS1	lipid metabolic process
P20700	LMNB1 LMN2 LMNB	cytoskeleton organization
P68371	TUBB4B TUBB2C	cytoskeleton organization
P11488	GNAT1 GNATR	signaling
Q9BZQ2-3	SHCBP1L C1orf14	reproductive process
Q8N9Q2	SREK1IP1 P18SRP SFRS12IP1	mrna metabolic process
O60645	EXOC3 SEC6 SEC6L1	vesicle-mediated transport
P31146	CORO1A CORO1	endocytosis
P37802	TAGLN2 KIAA0120 CDABP0035	cytoskeleton organization
P00734	F2	wound healing
Q8TCG1	CIP2A KIAA1524	regulation of dna-templated transcription
P05109	S100A8 CAGA CFAG MRP8	immune system process
O43865	AHCYL1 DCAL IRBIT XPVKONA	signaling
Q92616	GCN1 GCN1L1 KIAA0219	cytoplasmic translation
O95816	BAG2	protein folding
Q9NV70-1	EXOC1 SEC3 SEC3L1 BM-012	vesicle-mediated transport
O14782	KIF3C	cytoskeleton organization
Q8TAT6-1	NPLOC4 KIAA1499 NPL4	proteasomal degradation
P09211	GSTP1 FAEES3 GST3	signaling
Q9UPT5	EXOC7 EXO70 KIAA1067	vesicle-mediated transport
P02656	APOC3	lipid metabolic process
Q99519	NEU1 NANH	lysosome organization
P42695	NCAPD3 CAPD3 KIAA0056	chromosome segregation
P05496	ATP5MC1 ATP5G1	mitochondrion organization
Q9ULX6	AKAP8L NAKAP NAKAP95 HRIHFB2018	regulation of dna-templated transcription
Q9BRR8	GPATCH1 ECGP GPATC1	mrna metabolic process
O14497	ARID1A BAF250 BAF250A C1orf4 OSA1 SMARCF1	regulation of dna-templated transcription
Q7L576-1	CYFIP1 KIAA0068	signaling
Q99873	PRMT1 HMT2 HRMT1L2 IR1B4	chromosome segregation
Q08493	PDE4C DPDE1	signaling
P62306	SNRPF PBSCF	mrna metabolic process
Q9Y2K2-4	SIK3	signaling
O15126-1	SCAMP1 SCAMP	vesicle-mediated transport
Q6NZ67	MZT2B FAM128B MOZART2B	cell differentiation
P61962	DCAF7 HAN11 WDR68	anatomical structure development
P54707-1	ATP12A ATP1AL1	transmembrane transport
Q9Y5J9	TIMM8B DDP2 DDPL TIM8B	mitochondrion organization
Q9BXW9-1	FANCD2 FACD	dna repair
Q8WVK2	SNRNP27	mrna metabolic process
Q14997-3	PSME4 KIAA0077	proteasomal degradation
P29372	MPG AAG ANPG MID1	dna repair
Q16401	PSMD5 KIAA0072	proteasomal degradation
P62826	RAN ARA24 OK/SW-cl.81	nucleocytoplasmic transport
Q13103	SPP2 SPP24	anatomical structure development
Q8N0W3-1	FCSK FUK	carbohydrate metabolic process
A0A075B6K5	IGLV3-9	immune system process
Q9Y5V3	MAGED1 NRAGE PP2250 PRO2292	programmed cell death
P06312	IGKV4-1	immune system process
O00299	CLIC1 G6 NCC27	transmembrane transport
P10768	ESD	detoxification
Q8IYI6	EXOC8	vesicle-mediated transport
Q8N9M1-1	C19orf47	unknown
Q5SQN1-1	SNAP47 C1orf142 HEL170 SVAP1	vesicle-mediated transport
P00488	F13A1 F13A	wound healing
P30566	ADSL AMPS	nucleobase-containing small molecule metabolic process
Q9UK73	FEM1B F1AA KIAA0396	proteasomal degradation
Q9BU76-1	MMTAG2 C1orf35	unknown
P21266	GSTM3 GST5	cell differentiation
Q8N884	CGAS C6orf150 MB21D1	signaling
O15397-1	IPO8 RANBP8	nucleocytoplasmic transport
Q6P3X3	TTC27	unknown
P01614	IGKV2D-40	immune system process
