## Supplemental Dataset S4 for "Proteostasis Landscapes of Cystic Fibrosis Variants Reveals Drug Response Vulnerability"

### Sheet: Responders
WT	F508 + DMSO	F508 + VX-445	L165S + DMSO	L165S + VX-445	Y1032C + DMSO	Y1032C + VX-445	T1036N + DMSO	T1036N + VX-445	H1054D + DMSO	H1054D + VX-445	R1066H + DMSO	R1066H + VX-445	Gene Symbol
0	1.61624	1.33325	1.36931	0.824856	1.08741	0.238901	1.01887	0.115754	1.3033	0.457348	2.31033	1.56904	RPLP0
0	1.13746	1.12983	1.26143	0.826403	0.838965	0.0338918	0.834136	-0.179797	1.11483	0.261403	2.18197	1.57825	RPL8
0	1.97845	1.97845	1.29755	0.968008	1.37645	-0.0128954	1.19009	-0.225938	1.62311	0.627559	1.97845	1.97845	RPS29
0	1.44667	1.26115	1.41261	0.993126	1.07802	0.278587	1.01346	0.183607	1.41598	0.536025	2.0702	1.17477	RPL14
0	1.38563	1.36913	1.49129	0.803843	0.86242	-0.081555	0.907961	-0.0422764	1.00983	0.0965581	2.4312	1.66834	RPL24
0	1.62898	1.27043	1.38999	0.871097	1.27419	0.544135	1.10394	0.11677	1.4026	0.63636	2.1829	1.54565	RPL11
0	1.40272	1.27173	1.3599	0.955641	1.00887	0.154703	1.03762	0.168584	1.2498	0.39864	2.19194	1.46835	RPL18
0	1.35405	1.08554	1.32504	0.827246	1.38809	0.598453	1.30115	0.110272	1.94946	0.872336	1.58317	1.02693	EIF3A EIF3S10 KIAA0139
0	0.890588	0.754092	1.00489	0.458757	0.841208	0.154063	0.816737	0.11915	1.1533	0.3601	1.23187	0.729051	GCN1 GCN1L1 KIAA0219
0	1.88057	1.67668	1.74723	1.04244	0.910375	0.0835695	1.2765	0.159664	1.16604	0.302103	2.33744	1.73994	EIF4E2 EIF4EL3
0	1.47241	1.48657	1.47662	1.01687	1.05946	0.219204	1.13052	0.151979	1.33754	0.485079	2.64759	1.8956	RPL35A GIG33
0	1.45813	1.10656	1.34059	0.857257	1.43704	0.655227	1.3777	0.335795	1.89321	0.91333	1.86786	0.961966	EIF4A1 DDX2A EIF4A
0	0.955547	1.28688	1.29626	0.716223	0.827832	-0.0921114	0.649068	-0.404092	1.0247	0.158719	2.22721	1.50587	RPL21
0	1.32797	1.13408	1.31225	0.658774	1.03607	0.219576	0.869004	-0.0610271	1.27862	0.447643	2.01204	1.30397	RPL5 MSTP030
0	0.951106	1.10388	1.17785	0.67724	0.776901	-0.0441655	0.836369	-0.127129	0.966282	0.122103	2.09198	1.36273	RPS6 OK/SW-cl.2
0	1.30658	1.26947	1.37965	0.888552	0.944625	0.155916	1.11324	0.104111	1.23881	0.312151	2.09409	1.37213	RPS9
0	1.45086	1.55381	1.44058	0.976889	1.05773	0.206692	1.03186	0.0453036	1.26618	0.410489	2.58301	1.7441	RPL27
0	0.749478	0.920124	1.03519	0.540141	0.345558	-0.504983	0.615691	-0.047179	0.448437	-0.416123	1.67926	1.07285	RPL36A RPL44 GIG15 MIG6
0	1.03983	1.04574	0.933137	0.620476	1.05967	0.244963	0.886816	0.134317	1.32737	0.681084	1.29926	0.900246	EIF2B5 EIF2BE
0	1.68734	1.8983	2.01456	1.20662	1.7584	0.80351	1.79681	0.0997576	1.9309	1.09635	2.26734	1.55675	ETF1 ERF1 RF1 SUP45L1
0	1.44643	1.44592	1.55687	0.947792	0.938547	0.0286192	0.987975	-0.00935698	1.11093	0.234115	2.32842	1.64069	RPL23A
0	1.20043	1.3728	1.25977	0.792343	0.852634	-0.0561018	0.843457	-0.119347	1.00574	0.139505	2.48579	1.74363	RPL34
0	1.27654	1.16639	1.24078	0.796888	0.888913	0.105933	0.917993	-0.0878916	1.10529	0.279645	2.18861	1.59111	RPL27A
0	1.25585	1.16589	1.09177	0.794838	1.70104	0.842537	1.39341	0.281415	2.01203	1.39382	1.6961	1.29156	EIF3F EIF3S5
0	1.00349	1.00682	1.15661	0.539688	0.584973	-0.233937	0.581032	-0.382164	0.803664	-0.0430326	2.11993	1.44909	RPL7A SURF-3 SURF3
0	1.50989	1.60297	1.61821	1.01786	1.12956	0.238143	1.00126	0.0925804	1.3391	0.453124	2.45766	1.53669	RPL26
0	1.30007	1.25269	1.39119	0.765971	0.892512	0.0954605	0.970115	0.010603	1.10043	0.23298	2.16037	1.55445	RPL17
0	1.38751	1.16273	1.33168	0.850729	1.02575	0.205681	1.01742	0.104754	1.24483	0.416297	2.16487	1.42297	RPL4 RPL1
0	1.45418	1.3413	1.34571	0.941746	1.24064	0.4911	1.07463	0.163028	1.53703	0.745198	2.15698	1.49533	RPL10 DXS648E QM
0	0.99045	1.01418	1.01959	0.763315	1.19364	0.389043	0.943878	-0.0271732	1.39863	0.722373	1.87113	1.35675	RPL15 EC45 TCBAP0781
0	1.3025	1.47957	1.43811	0.899101	0.926257	0.101357	0.882755	-0.0267364	1.16566	0.30006	2.4591	1.60784	RPL28
0	1.26823	1.22569	1.21592	0.66261	0.847286	0.0631385	0.805844	-0.0514743	1.12101	0.262704	2.30903	1.45138	RPL18A
0	1.5021	1.37538	1.31276	0.760077	0.872627	0.0114869	0.93476	-0.0426538	1.0984	0.232512	2.40472	1.80253	RPL12
0	1.26345	1.36789	1.38777	0.796709	0.846397	-0.0438361	0.885006	-0.06792	1.07608	0.217787	2.34123	1.59044	RPL13 BBC1 OK/SW-cl.46
0	1.46636	1.3444	1.3968	0.881236	1.11844	0.305818	1.07009	0.0747305	1.43249	0.546807	2.29116	1.62929	RPL9 OK/SW-cl.103; RPL9P7; RPL9P8; RPL9P9
0	1.26817	1.23455	1.58064	0.982584	1.67682	1.01009	1.04359	-0.0999905	2.16984	1.16621	1.43265	0.731341	EIF3D EIF3S7
0	1.1897	1.17795	1.24227	0.909441	0.924389	-0.00868873	1.24289	-0.0822667	1.63886	0.339588	1.85179	0.958863	EIF1AX EIF1A EIF4C
0	1.43531	1.02947	1.18415	0.764135	1.22602	0.642149	1.11358	0.19832	1.59158	0.678147	2.0527	1.51545	RPL3 OK/SW-cl.32
0	1.56547	1.52312	1.30638	0.795754	1.11342	0.211668	0.814634	-0.0360905	1.31831	0.496782	2.50089	1.84152	RPL30
0	1.50362	1.35981	1.56488	1.05505	1.10011	0.317336	1.15799	0.307041	1.39199	0.557001	2.27579	1.46778	RPS26
0	1.151	1.15863	1.16566	0.693185	0.881805	0.0480698	0.787792	-0.201369	1.05574	0.224493	2.09409	1.48117	RPL7
0	1.36552	1.337	1.29211	0.783566	0.868534	-0.0212313	0.890853	-0.0316133	1.07314	0.217085	2.31191	1.61001	RPL6 TXREB1
0	1.08439	1.04437	1.15199	0.481462	0.913857	0.12868	0.701643	-0.263714	1.14843	0.201869	1.91263	1.46784	EIF2S2 EIF2B
0	0.784416	0.738899	1.13236	0.535231	0.985306	0.141769	0.920439	-0.117688	1.31618	0.371827	1.47747	0.731216	BZW1 5MP2 BZAP45 KIAA0005
0	1.56404	1.42898	1.23055	0.672321	0.892454	0.055306	1.31621	0.407252	1.00751	0.267269	1.44934	0.942014	RPS27A UBA80 UBCEP1
0	1.46087	1.333	1.26751	0.713762	0.900356	-0.0175451	0.87147	-0.0565891	1.06266	0.163471	2.36733	1.7461	RPLP2 D11S2243E RPP2
0	1.34077	1.28863	1.30803	0.755292	1.02244	0.226789	0.994085	0.0023343	1.23774	0.387465	2.27479	1.60988	RPL10A NEDD6
0	1.08294	1.30678	1.35477	0.838148	1.04703	0.138619	0.740712	-0.209963	1.17104	0.348418	2.31637	1.54422	RPL36
0	1.26158	1.31241	1.23505	0.78477	0.945375	0.0811607	0.605147	-0.229267	1.15614	0.322487	2.25338	1.59013	RPL32 PP9932
0	0.957711	1.14497	2.03656	1.29521	1.8325	0.887815	1.21245	-0.0304275	2.12459	1.35414	1.68558	1.13556	WDR12
0	0.280415	0.279259	0.9223	0.339579	1.02539	0.186179	0.611498	-0.344094	1.04121	0.203044	0.98094	0.58996	RIOK1 RIO1
0	1.35791	1.47211	1.30072	0.811813	0.968126	-0.0740807	1.09049	0.101099	1.05472	0.267416	1.94797	1.22956	GTPBP4 CRFG NOG1
0	-0.532692	-0.243131	-0.721368	-1.14331	0.575587	0.575587	-0.0877138	0.103798	0.575587	0.575587	0.109279	0.800662	TSR2
0	2.12709	2.12709	1.83846	1.33287	1.58342	0.638509	1.6869	-0.208165	1.6657	0.840671	2.12709	2.12709	NMD3 CGI-07
0	0.651812	0.628856	1.40989	0.860127	1.64811	0.587754	1.39984	0.529971	1.92557	1.00042	1.16241	0.392961	IMP3 C15orf12 MRPS4
0	1.04733	1.08034	1.26046	0.761693	0.88041	-0.0143406	0.909939	-0.0899588	1.05546	0.195734	1.88924	1.23426	EBNA1BP2 EBP2
0	0.856093	0.718613	0.855233	0.600754	1.02993	0.346069	0.836078	0.243944	1.20323	0.52343	1.05776	0.691928	HEATR1 BAP28 UTP10
0	1.65032	1.65032	1.22629	0.971804	1.01754	0.28666	1.07581	0.209596	1.21084	0.443853	1.65032	1.65032	DDX52 ROK1 HUSSY-19
0	0.967338	1.14932	1.6637	1.6637	1.6637	1.6637	0.481379	-0.0616568	1.6637	1.6637	1.60143	0.989544	C1D
0	1.28348	1.36274	1.18199	0.698141	1.75738	1.75738	0.681928	0.251071	1.75738	1.75738	1.65454	0.907277	RAB5IF C20orf24 OPTI RCAF1 PNAS-11
0	1.041	0.930685	1.15969	0.628716	1.48448	0.805159	1.35698	0.333592	1.92324	0.971296	1.57692	0.71661	HSP90AB1 HSP90B HSPC2 HSPCB
0	0.975706	0.860333	1.26756	0.774405	1.34868	0.579882	1.17523	0.0564682	1.74397	0.711599	1.58412	0.756728	CCT6A CCT6 CCTZ
0	1.6807	1.50478	1.57746	1.01684	1.80763	1.80763	1.44007	0.718162	1.80763	1.80763	1.42372	0.957656	CLGN
0	0.735463	0.715121	0.876275	0.308803	0.9091	-0.0122866	1.30662	-0.0170342	1.52184	0.383937	2.0775	0.584321	PDIA4 ERP70 ERP72
0	1.62383	1.62383	1.9295	0.689676	1.42523	0.323321	1.78051	-0.432585	1.78079	0.577521	1.62383	1.62383	CHORDC1 CHP1
0	1.4611	1.44906	1.42313	0.749497	1.13999	0.51559	1.14701	0.116021	1.23662	0.529994	1.54806	1.03534	FKBP8 FKBP38
0	0.849888	0.747784	1.28173	0.741083	1.30089	0.468894	1.3556	0.295677	1.76937	0.663192	1.46997	0.637011	FKBP4 FKBP52
0	1.49481	1.46175	1.23515	0.772485	0.954148	0.154669	1.25964	0.221103	1.37138	0.438146	1.73269	1.30731	DNAJC7 TPR2 TTC2
0	0.883074	1.00176	1.21313	0.552501	0.866286	0.0072375	0.970192	-0.169026	1.22184	0.184335	1.62318	0.938591	VBP1 PFDN3
0	0.9688	1.12799	1.11912	0.571604	0.718355	-0.135741	1.34578	-0.211902	1.15943	0.170339	1.96614	1.0433	ERP29 C12orf8 ERP28
0	1.93535	1.93535	1.22491	1.16236	1.34819	0.572626	1.36954	-0.0972904	1.51365	0.79459	1.93535	1.93535	NUDCD2
0	1.46229	1.46229	1.27086	0.628566	1.09714	-0.0232465	1.54296	-0.78492	1.39737	0.201815	1.46229	1.46229	SGTA SGT SGT1
0	1.77108	1.95369	1.55778	0.959543	1.21149	0.239926	1.59907	0.407966	1.41532	0.691891	2.01546	1.27202	DNAJB4 DNAJW HLJ1
0	0.793446	0.812511	0.953588	0.374552	0.861666	-0.101103	1.20154	-0.230318	1.26555	0.194637	1.57134	0.786335	TTC1 TPR1
0	0.996113	1.01356	1.35749	0.787936	1.32773	0.400296	1.14501	-0.339765	1.8769	0.745771	1.62411	0.866607	PDIA3 ERP57 ERP60 GRP58
0	1.07656	1.03302	1.21768	0.74474	1.43709	0.715161	1.30899	0.208439	2.08473	0.95102	1.74318	0.805423	HSP90AA1 HSP90A HSPC1 HSPCA
0	1.58974	1.31115	1.22863	0.557537	0.691997	-0.256828	1.3833	0.231207	1.01647	0.000253693	1.5584	0.882666	CANX
0	0.972794	1.07381	1.06542	0.660144	1.65927	1.65927	0.391667	-0.378812	1.65927	1.65927	1.26861	0.760175	DNAJB6 HSJ2 MRJ MSJ1
0	1.20757	1.08926	1.20909	0.803754	1.55793	0.776021	1.42609	0.321825	2.10052	1.05059	1.79669	0.854806	HSP90B1 GRP94 TRA1
0	1.01977	0.937175	1.07528	0.653426	0.79306	0.0467696	0.7373	0.0370579	1.04234	0.179244	1.35805	0.828736	SEC61A1 SEC61A
0	1.59778	1.6308	1.48033	1.0587	1.42768	0.502347	1.48676	0.114438	1.54597	1.04036	1.73912	0.997344	HSPA13 STCH
0	2.19367	2.19367	1.79521	1.36466	1.64954	0.827015	1.87449	0.573358	2.14158	1.55711	2.19367	2.19367	PPIL4
0	1.26913	1.09111	1.40913	0.230606	0.978185	-0.42291	0.944674	-0.534757	1.15933	0.0205833	1.81012	0.933687	DNAJC8 SPF31 HSPC315 HSPC331
0	0.76508	0.935185	1.02024	0.556011	0.935101	0.0752726	0.882927	-0.261132	1.43405	0.268196	1.63681	0.866233	ST13 AAG2 FAM10A1 HIP SNC6
0	1.5288	1.58209	1.32431	0.724675	0.839675	-0.0495573	1.30702	0.286878	1.11742	0.245034	1.52624	0.984313	BAG2
0	1.51414	1.15725	1.2525	1.14249	0.99689	0.338738	1.19426	0.485914	1.26908	0.431872	1.82615	1.76083	DNAJB2 HSJ1 HSPF3
0	1.65974	1.65974	1.52346	1.02813	0.960003	0.30175	0.842177	-0.467489	1.32015	0.491783	1.65974	1.65974	RNF13 RZF
0	1.71757	1.47478	1.72242	0.920993	1.58149	0.447449	1.47499	0.148794	1.50953	0.872818	1.85302	1.12815	PSMB2
0	1.29917	1.22268	1.3631	0.852578	0.930009	0.22275	1.14477	0.190759	1.22581	0.469573	1.44768	0.986788	UBAC2 PHGDHL1 PSEC0110
0	1.41035	1.3931	1.4796	1.10142	1.39549	0.525307	1.07284	-0.0538691	1.73019	0.910874	1.34602	0.98366	TRIM26 RNF95 ZNF173
0	1.38538	1.1793	1.25268	0.777394	1.14123	0.415218	1.28177	0.1714	1.58262	0.652623	1.84625	0.992494	PSMD14 POH1
0	1.62751	1.18151	1.55219	1.04265	1.18069	0.363277	1.31178	0.372209	1.43057	0.676264	1.59744	0.885167	FAF2 ETEA KIAA0887 UBXD8 UBXN3B
0	1.1789	1.02019	1.12004	0.459792	0.923388	0.0778002	1.15805	0.102383	1.23641	0.333632	1.69642	1.01482	PSMB4 PROS26
0	1.1424	1.07913	1.14296	0.565852	1.20291	0.353988	1.07082	0.197013	1.34263	0.608884	1.44224	1.00884	AMFR RNF45
0	1.36677	1.33181	1.47131	1.00326	1.30564	0.698428	1.10224	-0.143392	1.84963	0.712578	1.68409	0.949978	OTUB1 OTB1 OTU1 HSPC263
0	1.56636	1.4494	1.54597	0.957395	1.0778	0.276384	1.44525	0.413152	1.44937	0.593728	1.78387	0.98927	PSMD8
0	0.793164	0.791586	1.075	0.59306	1.29805	0.57904	1.03916	-0.238125	1.73632	0.704932	1.19944	0.757213	UBA1 A1S9T UBE1
0	1.53938	1.01453	1.97259	1.24869	1.86592	1.31401	1.73639	0.725837	2.29818	1.91807	1.80514	0.805274	PSMD5 KIAA0072
0	1.78241	1.38276	1.4832	1.06871	1.87141	1.87141	1.20935	0.18734	1.87141	1.87141	1.45344	0.746198	NPLOC4 KIAA1499 NPL4
0	2.4522	2.4522	1.75625	1.28739	1.89274	0.926207	2.14981	0.475139	2.06381	1.39687	2.4522	2.4522	ZNF598
0	1.55952	1.35226	1.20103	0.632258	1.11738	0.35988	1.35815	0.211932	1.49912	0.497343	1.69436	0.889586	VCP HEL-220 HEL-S-70
0	1.50655	1.32969	1.41005	0.763371	1.0655	0.348887	1.48305	0.442682	1.42516	0.545493	1.8425	1.16714	PSMD13
0	1.64705	1.37547	1.42118	1.01645	1.00423	0.1845	1.33752	0.403235	1.24609	0.414832	1.84383	1.18904	PSMC3 TBP1
0	0.455272	1.01681	1.1659	0.724661	1.0451	-0.217095	1.26293	0.0511804	1.21109	0.092137	1.51543	1.20681	PSME3IP1 C16orf94 FAM192A NIP30 PIP30 CDA018 CDA10
0	1.57979	1.43111	1.25343	0.711431	0.969839	0.152093	1.42976	0.35739	1.27132	0.327627	1.79137	1.09836	PSMA3 HC8 PSC8
0	1.44927	1.34479	1.4444	0.892661	1.15368	0.357655	1.30218	0.425155	1.40702	0.541257	1.7577	1.03412	PSMD3
0	1.49019	1.3778	1.4148	0.808403	1.04985	0.232992	1.35586	0.214476	1.28785	0.387114	1.71225	1.00129	PSMA1 HC2 NU PROS30 PSC2
0	1.28652	1.25322	1.18985	0.595978	0.838488	-0.0136369	1.2898	0.275971	1.21706	0.231864	1.64328	1.04437	PSMA5
0	1.69902	1.6031	1.47448	0.632548	0.603756	-0.628013	1.28636	-0.00556498	0.823162	-0.182932	1.67302	0.947136	PSMA2 HC3 PSC3
0	1.02382	0.955564	1.01642	0.281205	0.59484	-0.587306	1.17021	-0.219924	0.796592	-0.228156	1.34018	0.75928	PSMB5 LMPX MB1 X
0	0.253334	0.394884	0.656169	0.143135	0.261766	-0.310212	0.182929	-0.432802	0.538114	-0.278218	0.808759	0.444894	LTN1 C21orf10 C21orf98 KIAA0714 RNF160 ZNF294 HSPC087
0	0.832123	0.891106	1.20227	0.970693	1.41163	0.711203	0.71143	-0.00604054	2.19513	1.10142	1.65788	0.865968	UBE2N BLU
0	1.35265	0.882631	1.0836	0.68615	1.47554	0.743745	1.12648	0.0924522	1.72699	0.816106	1.13522	0.522879	PSMB7 Z
0	1.22692	1.21746	1.64551	0.977696	1.51336	0.635944	1.06812	-0.0935248	1.89314	1.18846	1.71569	1.10079	HECTD1 KIAA1131
0	1.83017	1.83017	1.60404	1.2678	1.36135	0.200161	1.33183	-0.327806	1.59954	0.510581	1.83017	1.83017	UBE3A E6AP EPVE6AP HPVE6A
0	1.74347	1.74347	1.31869	0.7903	1.18003	0.270079	1.19551	-0.682832	1.59796	0.57647	1.74347	1.74347	UBE2K HIP2 LIG
0	1.00634	1.07421	1.12958	0.679482	0.798892	-0.0759069	0.79202	0.0851123	1.1525	0.442905	1.20359	0.678218	ECPAS ECM29 KIAA0368
0	1.0912	1.0615	1.23579	0.658415	1.33953	0.270396	1.10973	-0.0994313	1.47019	0.747466	1.60143	1.02089	USP7 HAUSP
0	2.2896	2.2896	1.86855	1.01674	1.68781	0.597652	1.51895	0.020594	2.56501	1.28932	2.2896	2.2896	ATP6V1C1 ATP6C ATP6D VATC
0	0.675352	0.922667	1.3817	0.77998	1.26411	0.740341	0.0663639	-0.343275	1.25527	0.615941	1.54694	0.730506	GOPC CAL FIG
0	1.28415	1.24617	1.64759	1.21775	1.66525	0.831105	1.38231	0.0407643	1.83679	1.32915	1.88368	1.355	NEU1 NANH
0	1.24366	1.08767	1.13394	0.910747	1.47566	0.692262	1.21306	0.646813	1.66289	1.17162	1.82861	1.07129	GRN
0	1.01085	0.902304	1.1223	0.618349	0.897881	0.162832	0.885589	0.106363	1.101	0.30847	1.31666	0.770821	ATP2A2 ATP2B
0	0.716001	1.00954	1.20572	0.835282	1.15308	0.433344	0.939314	-0.361927	1.47187	0.604636	1.42967	0.626693	RAB1A RAB1
0	0.778832	0.552857	1.36446	0.714043	1.37495	0.617465	1.12179	0.267721	1.49034	0.665515	1.18459	0.704468	WDR41 MSTP048
0	0.979769	1.2051	1.67872	1.67872	1.67872	1.67872	0.482515	-0.296666	1.67872	1.67872	1.49482	0.751056	STX12
0	1.44763	1.37319	1.41534	0.847625	2.01217	0.051622	1.38338	-0.2136	1.28366	0.304464	2.26617	1.74863	MTDH AEG1 LYRIC
0	0.529388	0.760103	1.44936	0.913582	1.27112	0.485848	0.716169	-0.57988	1.54239	0.73619	1.08105	0.556567	PLAA PLAP
0	1.21523	1.12655	0.952564	0.488153	1.73735	1.73735	0.514606	-0.293604	1.73735	1.73735	1.85286	1.10213	DYNLT1 TCTEL1 TCTEX-1 TCTEX1
0	1.84125	1.84125	1.47569	0.734805	1.34741	0.649333	1.29536	-0.358713	1.51797	0.702321	1.84125	1.84125	BBS1 BBS2L2
0	1.56479	1.39454	1.20725	0.724186	1.41901	1.02034	1.47534	0.156073	1.70882	1.49273	1.89341	1.28961	RAB11FIP2 KIAA0941
0	0.998851	1.06153	0.875875	0.424564	0.931875	0.0777374	0.816105	0.149209	1.02803	0.511196	1.36132	0.969677	GBF1 KIAA0248
0	0.470632	0.777201	0.457268	0.0611529	1.23179	1.23179	0.281858	0.703113	1.23179	1.23179	0.996852	0.765554	COG6 KIAA1134
0	0.717334	0.854948	1.04784	0.580951	0.803358	0.145374	0.688823	0.00542913	1.09324	0.199553	1.26904	0.790721	EXOC3 SEC6 SEC6L1
0	0.852923	0.675878	0.948371	0.643799	0.344565	-0.627141	0.704813	-0.00481157	1.01452	0.141001	1.41594	0.881503	COG2 LDLC
0	2.20068	2.20068	1.7344	1.21236	1.73361	0.828952	1.78632	0.190272	1.87024	1.15404	2.20068	2.20068	TRAPPC2L HSPC126
0	-0.402414	-0.136232	-0.319853	-0.374566	0.260265	0.260265	-0.635072	-1.17913	0.260265	0.260265	0.160841	0.458038	RTN3 ASYIP NSPL2
0	0.61764	0.573719	0.831503	0.39813	1.00779	0.34427	0.44244	-0.441148	1.27045	0.435547	1.14555	0.509539	RAB14
0	1.20558	1.25436	1.48579	0.834681	1.15789	0.365087	1.47473	0.573978	1.45248	0.788644	2.15721	1.36176	USO1 VDP
0	0.909925	0.787793	1.00368	0.510257	0.8723	0.0490282	0.777191	0.270797	1.03929	0.274983	1.34825	0.732826	EXOC4 KIAA1699 SEC8 SEC8L1
0	0.487323	0.733617	1.01213	1.01213	1.01213	1.01213	0.0923082	-0.247804	1.01213	1.01213	1.06253	0.294525	USE1 USE1L MDS032
0	0.779181	0.96316	0.951064	0.385529	1.35895	0.419974	0.900889	-0.282738	1.48526	0.965005	1.58394	0.831771	RAB5C RABL
0	1.12784	1.38669	1.4629	1.31269	1.68581	0.749534	1.15777	-0.0171711	1.70892	1.22462	1.63544	1.20815	VPS45 VPS45A VPS45B
0	1.16711	0.9258	1.1309	0.354367	0.99718	-0.0204926	0.763942	0.0652675	1.49895	0.560608	1.59964	0.894985	AP2A1 ADTAA CLAPA1
0	0.852015	0.911217	0.82974	0.444775	0.723474	0.0116357	0.850213	0.596174	1.05191	0.0185464	1.10626	0.901432	EXOC6 SEC15A SEC15L SEC15L1
0	0.677374	0.715416	0.932574	0.423351	0.935993	0.265458	0.696778	0.286267	1.14458	0.41115	0.874564	0.919396	EXOC2 SEC5 SEC5L1
0	1.0709	1.16813	1.88589	1.20496	1.6842	0.753038	1.27314	-0.131123	1.99188	1.35093	1.66825	1.01392	SEC23B
0	0.601042	0.637346	0.821626	0.468032	0.68403	-0.0473643	0.518434	0.0623458	0.837137	0.0287057	1.04836	0.599005	EXOC7 EXO70 KIAA1067
0	1.53002	1.46333	1.4605	1.12593	1.48571	0.514382	1.23029	0.361481	1.71703	1.02836	1.91186	1.38792	SEC24C KIAA0079
0	0.497704	0.568892	0.763518	0.282067	0.691149	-0.0180624	0.678956	-0.0590404	0.884133	0.169947	1.10208	0.748559	RINT1
0	0.0834916	-0.0170905	0.721108	-0.107144	0.923323	0.407387	-0.0446882	-0.888161	0.564196	-0.109625	0.431173	-0.00317602	SCFD1 C14orf163 KIAA0917 STXBP1L2 FKSG23
0	1.30871	1.74743	1.6767	1.08391	1.11838	0.634464	1.05306	0.205274	1.49164	0.458439	2.22826	1.48692	VAMP7 SYBL1
0	0.592735	0.696382	0.852448	0.467865	0.711235	-0.016756	0.692299	0.416081	0.91481	0.127052	1.18997	0.650973	EXOC8
0	0.27212	0.365516	0.26793	-0.03605	0.25908	-0.26627	0.306824	0.441699	0.487038	-0.18007	0.663899	0.579394	SNX4
0	0.665523	0.692898	1.04967	0.602965	0.929974	0.10055	0.702219	0.0827082	1.15636	0.461516	1.21594	0.717883	MON2 KIAA1040 SF21
0	0.740471	0.629386	0.703033	0.438357	0.646787	0.0588911	0.629611	0.175855	0.787077	0.0725184	1.09637	0.668438	EXOC5 SEC10 SEC10L1
0	1.40351	1.40678	1.28231	0.785354	1.90079	0.573474	0.883083	-0.130153	1.14105	0.604669	1.7069	1.17676	YIF1A 54TM HYIF1P YIF1
0	1.29761	0.685207	1.36225	1.03807	1.25609	1.03041	0.819107	-0.229351	1.91938	0.841007	1.26246	0.760691	GGA1
0	0.945004	1.11865	1.31061	0.780442	1.79647	0.648358	1.09521	-0.0119297	1.55685	1.2004	1.11883	0.658316	LRP1 A2MR APR
0	0.916215	0.916215	0.593164	0.446605	0.554007	-0.0410017	0.916215	0.916215	1.19466	0.119907	0.916215	0.916215	UCHL3
0	0.59896	2.01782	1.2899	0.66027	0.82487	-0.0341642	0.413397	-0.1044	1.03628	0.188089	1.08599	0.79989	SPART KIAA0610 SPG20 TAHCCP1
0	1.21416	1.21416	1.44155	0.767496	1.56048	0.879764	1.21416	1.21416	1.61559	0.507058	1.21416	1.21416	STX6
0	1.62577	1.39478	1.6954	0.773744	1.6328	0.378328	1.3134	-0.102742	1.48808	0.850064	1.93361	1.29455	AHSG FETUA PRO2743
0	0.946771	0.93023	1.0978	0.544958	0.936055	0.182965	0.75547	0.117253	1.1572	0.308711	1.41744	0.886787	HIP1R HIP12 KIAA0655
0	1.75208	1.26489	2.48762	2.48762	2.48762	2.48762	1.83256	-0.304914	2.48762	2.48762	1.84436	1.21708	CORO1A CORO1
0	2.3991	2.3991	1.98238	1.27602	1.85995	0.987182	1.85848	0.314933	2.06225	1.44389	2.3991	2.3991	SNX27 KIAA0488 My014
0	1.20336	1.55664	1.59369	0.672795	1.068	0.0550508	0.960841	0.0408998	1.20481	0.382406	2.31767	1.37548	CHMP5 C9orf83 SNF7DC2 CGI-34 HSPC177 PNAS-114 PNAS-2
0	0.919315	0.913233	1.28455	0.814334	2.50648	1.18448	1.21394	0.802041	1.64091	0.786614	1.68198	0.600343	NHERF1 NHERF SLC9A3R1
0	0.97682	1.07956	1.08616	0.746173	1.60849	0.887834	1.05069	0.289521	1.72105	0.878249	1.06806	0.705799	SCAMP4
0	0.702463	0.967512	0.751588	0.377921	0.344048	-0.365342	0.572809	0.122506	0.580007	-0.167239	1.08839	0.834982	HAX1 HS1BP1

### Sheet: NonResponders
WT	F508 + DMSO	F508 + VX-445/661	V520F + DMSO	V520F + VX-445/661	L558S + DMSO	L558S + VX-445/661	A559T + DMSO	A559T + VX-445/661	R560T + DMSO	R560T + VX-445/661	A561E + DMSO	A561E + VX-445/661	Y569D + DMSO	Y569D + VX-445/661	R1066C + DMSO	R1066C + VX-445/661	Gene Symbol
0	1.73914	1.31419	1.74485	1.20132	1.81733	1.69213	1.98806	1.88849	1.55396	1.32575	1.41084	1.47916	1.83061	1.70576	1.52679	1.22517	RPS27A UBA80 UBCEP1
0	1.88324	1.52847	1.87726	1.59654	2.38312	2.2157	2.60846	2.66173	1.97759	1.72514	1.98454	2.13757	2.34854	2.14898	2.03166	1.85437	EIF3A EIF3S10 KIAA0139
0	1.48377	1.27447	1.3844	1.12702	1.72578	1.65215	2.04613	2.11208	1.49398	1.38487	1.51304	1.38578	1.77526	1.61106	1.53468	1.42695	GCN1 GCN1L1 KIAA0219
0	2.10286	1.50925	1.89107	1.47279	2.32301	2.29817	2.6707	2.5819	1.4973	1.10221	1.35823	1.15698	1.37205	1.21362	1.46821	1.06497	NCBP2 CBP20 PIG55
0	2.36222	1.6977	2.30766	1.94623	2.81049	2.76864	3.28977	3.20106	2.62891	1.89033	2.58484	2.5474	3.01367	2.91707	3.09362	3.03802	EIF3J EIF3S1 PRO0391
0	2.06016	1.67161	2.06079	1.51465	2.72096	2.47126	2.94481	3.04339	2.37528	1.82565	2.10706	2.35613	2.91643	2.55678	2.38386	2.14599	ETF1 ERF1 RF1 SUP45L1
0	1.81215	1.16113	1.69278	1.25655	1.94095	1.82844	2.24164	2.06651	1.77031	1.45723	1.39838	0.92236	1.7823	1.43174	1.27379	1.06499	UTP14A SDCCAG16
0	1.04437	1.02917	0.79407	0.636589	1.12184	1.21948	1.5764	1.54004	1.01861	0.800398	0.950335	0.967671	1.36524	1.18501	1.00831	1.07168	HEATR1 BAP28 UTP10
0	2.17115	1.81295	1.98619	1.45431	2.32406	2.36539	2.8827	2.84476	2.11659	2.02631	2.04214	2.05599	2.26608	1.93232	2.07286	1.7567	TBCD KIAA0988 SSD1 TFCD PP1096
0	1.61798	1.32559	1.42599	1.15962	1.75215	1.70588	2.1965	2.12288	1.67657	1.23065	1.43127	1.20425	1.82148	1.56541	1.42896	1.36061	SEC61A1 SEC61A
0	2.14234	1.76466	2.1296	1.88481	2.33845	2.20914	2.81898	2.52695	2.22535	1.91641	1.96347	1.64324	2.2384	1.88811	1.87292	1.70754	DNAJC7 TPR2 TTC2
0	1.98175	1.67958	2.0417	1.78432	2.13417	1.82188	2.61925	2.18764	2.08246	1.62835	1.13997	1.3082	1.84628	1.64793	1.31104	1.43064	BAG5 KIAA0873
0	2.13747	1.582	2.10732	1.76451	2.12962	1.86907	2.17384	1.95212	2.08229	1.63398	2.02957	1.66411	2.18931	1.94011	2.00627	1.79562	CANX
0	1.83277	1.52965	1.76589	1.51141	2.3212	2.2564	2.5055	2.69284	1.99273	1.73006	1.83996	1.96846	2.2735	2.20593	1.90769	1.7402	HSP90AB1 HSP90B HSPC2 HSPCB
0	2.25768	1.85459	2.28879	1.98321	2.24164	2.01539	2.20992	2.02578	2.16053	1.79532	1.84235	1.49969	2.10702	1.81959	1.76352	1.56534	BAG2
0	2.44235	1.71308	2.42019	1.96723	2.39706	1.92505	2.34682	1.99246	2.14064	2.00052	2.16901	1.56592	2.35141	2.07574	1.99366	1.65294	RNF5 G16 NG2 RMA1
0	1.92418	1.50346	1.91119	1.66215	2.28569	2.04966	2.38124	2.42143	1.86256	1.56681	1.71879	1.75442	2.13917	1.913	1.814	1.65131	VCP HEL-220 HEL-S-70
0	1.63319	1.2519	0.526498	1.56731	1.43337	1.34132	2.49906	2.14582	1.36517	1.35739	1.21234	0.69411	1.4164	1.08931	0.985895	0.459669	FEM1B F1AA KIAA0396
0	2.18198	1.76297	2.10623	1.71876	2.28473	2.2207	2.68309	2.66311	2.11815	1.63541	1.98019	1.68996	2.25279	1.91719	1.94117	1.80235	PSMD12
0	1.42091	1.14998	1.14884	0.979371	1.5314	1.63842	1.92411	2.03288	1.2348	1.2081	1.34242	1.185	1.66304	1.45658	1.37332	1.31216	ECPAS ECM29 KIAA0368
0	2.02747	1.61699	1.99292	1.5582	2.13755	2.04222	2.47816	2.38895	1.94232	1.39939	1.70623	1.50158	1.91583	1.58066	1.74936	1.5729	PSMD8
0	1.81505	1.66388	1.78497	1.39414	1.92062	1.75229	2.48634	2.24617	1.82303	1.21377	1.55653	1.43123	2.07396	1.74548	1.60057	1.5067	PSMA1 HC2 NU PROS30 PSC2
0	2.01891	1.70407	2.09533	1.64056	2.2589	2.1506	2.66539	2.64247	2.04971	1.48835	1.88805	1.69193	2.20367	1.88563	1.8762	1.71144	PSMD6 KIAA0107 PFAAP4
0	2.16242	2.02054	2.51788	1.80514	2.77686	2.96059	3.36368	3.55539	2.60695	2.17701	2.78273	3.14512	3.54436	3.08199	2.75	2.85395	TPP2
0	2.07247	1.43455	1.99332	1.66083	2.18166	1.75401	2.31423	1.89709	1.97395	1.69077	1.97963	1.6046	2.01268	1.7224	1.82281	1.36412	RNF185
0	2.06776	1.5484	1.81319	1.36681	1.07228	1.16346	3.07516	1.56707	1.1169	0.932476	0.400809	1.45216	1.72442	0.768099	0.630947	-0.129766	PSME4 KIAA0077
0	1.49619	1.0701	1.33319	1.02426	1.56414	1.67356	2.08228	1.9114	1.40745	0.938588	1.23757	1.24961	1.65293	1.54434	1.30944	1.28257	LTN1 C21orf10 C21orf98 KIAA0714 RNF160 ZNF294 HSPC087
0	1.43496	1.56246	1.55146	1.29983	1.63902	1.45287	1.89504	1.56908	1.13505	1.27558	1.38796	1.2041	1.5351	1.314	1.4273	1.21727	PSMB6 LMPY Y
0	1.96472	1.65641	1.97692	1.61006	2.09269	2.08723	2.47363	2.47043	1.94252	1.7478	1.88309	1.53151	2.1188	1.96795	1.79855	1.67931	UBAC2 PHGDHL1 PSEC0110
0	2.04066	1.61849	1.97288	1.54799	2.20786	2.0855	2.5006	2.50971	1.91562	1.37387	1.7801	1.56236	2.02028	1.6682	1.75577	1.61882	PSMD13
0	2.27844	2.05546	2.38829	1.79729	2.73968	2.93247	3.39317	3.7311	2.80873	2.31125	3.03799	3.26451	3.78618	3.29805	2.96548	2.84596	PSMD5 KIAA0072
0	2.32621	1.69285	2.06823	1.66125	2.5122	2.42558	2.77297	2.77602	2.32931	1.96198	2.22202	2.02979	2.42724	2.15274	2.1724	1.91214	PSMD14 POH1
0	1.97088	1.60358	1.8211	1.56098	2.29795	2.12602	2.45989	2.54771	2.06607	1.86267	1.86236	1.7741	2.32613	2.13211	1.92029	1.74865	NPLOC4 KIAA1499 NPL4
0	1.70676	1.35424	1.42916	1.31722	1.73763	1.61489	1.74171	1.74979	1.47344	1.2318	1.19163	1.0645	1.53287	1.46447	1.25741	1.17401	ERLIN1 C10orf69 KE04 KEO4 SPFH1
0	2.08731	1.86732	1.9589	1.66843	2.67836	2.52148	2.91391	3.05928	2.43531	2.0299	2.16994	2.28583	2.83812	2.52457	2.45445	2.09767	NEU1 NANH
0	1.71739	1.62942	1.35037	1.10818	1.69789	1.87534	2.42793	2.34862	1.74247	1.07079	1.7013	1.86702	2.61983	2.25957	2.09746	2.617	LAMTOR1 C11orf59 PDRO PP7157
0	1.85948	1.38305	1.75304	1.41989	2.17897	2.10449	2.4053	2.39969	1.68546	1.96637	1.78427	1.57023	1.77028	1.88738	1.88333	1.36233	GRN
0	2.06766	1.73117	1.95281	1.65582	2.47434	2.37524	2.83841	2.52458	2.32254	1.70215	2.2327	1.96891	2.87497	2.14043	2.25437	2.18208	FAM98A
0	1.95156	1.43155	1.89566	1.44365	2.09759	2.02676	2.36514	2.51834	1.86228	1.82327	1.79323	1.48412	2.16477	2.04185	1.84074	1.45833	SQSTM1 ORCA OSIL
0	1.69012	1.56739	1.98969	1.32128	1.67855	1.64539	1.95783	1.86505	1.5089	1.30178	1.18591	0.912886	1.50903	1.09297	0.903677	0.813361	RIMOC1 C5orf51
0	2.24396	1.47359	2.14161	1.44702	2.75048	2.36219	2.66378	3.1116	2.2328	1.77792	1.76828	1.7058	1.59686	1.47016	1.76806	1.40364	SH3GLB1 KIAA0491 CGI-61
0	1.68203	1.23425	1.54391	1.26199	1.82259	1.69874	2.17862	2.1021	1.60659	1.17071	1.37975	1.32177	1.70651	1.44777	1.4281	1.33756	ATP2A2 ATP2B
0	1.77376	1.66842	1.58878	1.62886	1.81892	2.32663	2.63919	2.77018	2.25134	1.75257	2.07479	2.7409	3.14368	2.43546	2.24483	2.6632	TM9SF1
0	2.12001	1.61775	2.2166	1.86911	2.421	2.23506	2.90164	3.31057	2.1381	1.81989	2.46745	2.24221	2.11128	1.5212	2.52393	1.8507	RETREG3 FAM134C
0	2.90819	2.32281	3.01351	2.39088	3.05633	3.51614	3.763	3.9947	3.47933	2.22297	2.87671	3.50551	4.64526	4.0465	3.58765	3.69946	RAB6B
0	3.77997	6.06906	5.38355	3.56431	3.9841	4.32001	5.13067	4.97522	4.80844	3.72378	4.53929	4.41713	5.04154	4.77061	4.51048	4.66964	ARF5
0	1.58972	1.36451	1.30147	1.19758	1.69237	1.69153	2.15306	2.02924	1.67848	1.56279	1.83288	1.39711	2.02267	1.9133	1.4576	1.58008	KDELR2 ERD2.2
0	2.35033	1.9133	2.36831	2.03422	2.5915	2.34465	3.09061	3.07663	2.00376	1.75103	2.29825	1.96282	2.32034	2.25481	2.4259	2.40111	MIA3 KIAA0268 TANGO UNQ6077/PRO20088
0	1.5715	1.31347	1.6887	1.35053	1.90174	1.95557	2.48031	2.45343	1.61432	1.04975	1.77928	1.65073	2.14027	1.78428	1.80126	1.83019	EXOC3 SEC6 SEC6L1
0	1.41734	1.19795	1.31233	1.02192	1.58	1.49855	2.11958	2.06485	1.27869	0.85567	1.03548	0.929126	1.41868	1.16333	1.10035	1.12239	EXOC1 SEC3 SEC3L1 BM-012
0	1.4875	1.20055	1.13729	1.02324	1.46111	1.44145	2.06145	2.13041	1.51087	1.30574	1.03967	0.447825	1.36521	0.900216	0.677606	0.611587	EXOC8
0	1.51784	1.08608	1.38201	1.00038	1.50659	1.50951	2.05352	1.90201	1.34634	1.05121	1.12398	0.863179	1.38913	1.08853	1.07329	1.03441	SNAP47 C1orf142 HEL170 SVAP1
0	1.57276	0.984307	1.31928	1.58411	2.13342	2.06158	2.12382	2.49127	1.9413	2.06942	1.91034	1.90968	2.29593	2.48836	2.31531	2.11951	SORT1
0	2.42833	0.900609	3.09407	1.24356	1.68417	2.04977	3.1754	2.06692	2.01546	1.27771	1.28309	1.47466	0.0423034	-0.373139	2.04527	0.24301	VAMP7 SYBL1
0	1.89278	1.39501	1.73037	1.6222	2.40903	2.45373	2.52011	2.63338	1.82549	2.14219	2.24378	2.12341	2.34805	2.58915	2.52066	2.05197	EXOC4 KIAA1699 SEC8 SEC8L1
0	2.40931	1.61631	1.04312	0.274775	2.25375	2.61517	3.02289	2.5485	2.22025	1.55237	2.3855	2.02638	2.6769	2.90315	2.75009	2.47673	SCAMP1 SCAMP
0	1.17999	0.986124	0.919704	0.879351	1.23233	1.31639	1.80726	1.73945	1.36557	1.00105	1.0515	1.04775	1.66567	1.31032	0.904337	0.923163	EXOC7 EXO70 KIAA1067
0	1.62842	1.28659	1.4894	1.33714	1.89438	1.82766	2.28705	2.28454	1.75959	1.55562	1.61004	1.45424	1.9934	1.83035	1.65397	1.49153	ARL1
0	1.77578	1.68253	0.977813	1.42441	2.21901	1.92153	2.46336	2.60798	1.95193	2.56217	1.87278	1.19652	1.86261	1.77043	1.07759	1.06591	DNM2 DYN2
0	2.32446	1.74645	2.44175	1.73409	2.32366	2.38462	2.91674	3.03448	2.41972	1.94381	2.32977	1.9591	3.065	2.5519	2.36032	2.06554	STXBP6 HSPC156
0	1.74717	1.82551	2.35142	2.14365	3.20766	2.60772	2.72898	2.93239	2.47603	2.27255	2.14869	2.41759	2.92953	3.16276	2.29763	2.22686	CORO1A CORO1
0	2.15177	1.78858	2.00884	1.57368	2.88185	2.25865	2.68388	2.75982	2.03916	1.90921	2.22867	2.22383	2.49615	2.31963	2.43679	1.89824	AHSG FETUA PRO2743
0	2.18138	1.86739	1.93245	1.26935	2.41231	2.67628	3.11133	3.16429	2.4103	1.65716	2.45032	2.85478	3.72934	3.56046	2.96625	2.72171	CMTM6 CKLFSF6
0	1.90351	1.3729	1.84983	1.49475	2.19068	2.14729	2.68955	2.87415	1.4042	0.951034	1.15051	1.10708	0.919885	0.80122	1.26878	0.741736	VTA1 C6orf55 HSPC228 My012
0	1.10882	1.08154	1.03936	0.977791	1.16279	1.28725	1.62615	1.7044	1.0346	0.815466	0.87467	0.69924	1.13612	0.986368	0.77757	0.788151	HAX1 HS1BP1
