## Supplemental Dataset S5 for "Proteostasis Landscapes of Cystic Fibrosis Variants Reveals Drug Response Vulnerability"

### Sheet: Responders Translation
Gene Symbol	WT	L165S + DMSO	L165S + VX-445	F508 + DMSO	F508 + VX-445	Y1032C + DMSO	Y1032C + VX-445	T1036N + DMSO	T1036N + VX-445	H1054D + DMSO	H1054D + VX-445	R1066H + DMSO	R1066H + VX-445	pathway
C1D	0	1.6637	1.6637	0.967338	1.14932	1.6637	1.6637	0.481379	-0.0616568	1.6637	1.6637	1.60143	0.989544	ribosome biogenesis
GTPBP4 CRFG NOG1	0	1.30072	0.811813	1.35791	1.47211	0.968126	-0.0740807	1.09049	0.101099	1.05472	0.267416	1.94797	1.22956	ribosome biogenesis
IMP3 C15orf12 MRPS4	0	1.40989	0.860127	0.651812	0.628856	1.64811	0.587754	1.39984	0.529971	1.92557	1.00042	1.16241	0.392961	ribosome biogenesis
TSR2	0	-0.721368	-1.14331	-0.532692	-0.243131	0.575587	0.575587	-0.0877138	0.103798	0.575587	0.575587	0.109279	0.800662	ribosome biogenesis
DDX52 ROK1 HUSSY-19	0	1.22629	0.971804	1.65032	1.65032	1.01754	0.28666	1.07581	0.209596	1.21084	0.443853	1.65032	1.65032	ribosome biogenesis
NMD3 CGI-07	0	1.83846	1.33287	2.12709	2.12709	1.58342	0.638509	1.6869	-0.208165	1.6657	0.840671	2.12709	2.12709	ribosome biogenesis
WDR12	0	2.03656	1.29521	0.957711	1.14497	1.8325	0.887815	1.21245	-0.0304275	2.12459	1.35414	1.68558	1.13556	ribosome biogenesis
HEATR1 BAP28 UTP10	0	0.855233	0.600754	0.856093	0.718613	1.02993	0.346069	0.836078	0.243944	1.20323	0.52343	1.05776	0.691928	ribosome biogenesis
EBNA1BP2 EBP2	0	1.26046	0.761693	1.04733	1.08034	0.88041	-0.0143406	0.909939	-0.0899588	1.05546	0.195734	1.88924	1.23426	ribosome biogenesis
RIOK1 RIO1	0	0.9223	0.339579	0.280415	0.279259	1.02539	0.186179	0.611498	-0.344094	1.04121	0.203044	0.98094	0.58996	ribosome biogenesis
RPS9	0	1.37965	0.888552	1.30658	1.26947	0.944625	0.155916	1.11324	0.104111	1.23881	0.312151	2.09409	1.37213	cytoplasmic translation
EIF4E2 EIF4EL3	0	1.74723	1.04244	1.88057	1.67668	0.910375	0.0835695	1.2765	0.159664	1.16604	0.302103	2.33744	1.73994	cytoplasmic translation
RPL28	0	1.43811	0.899101	1.3025	1.47957	0.926257	0.101357	0.882755	-0.0267364	1.16566	0.30006	2.4591	1.60784	cytoplasmic translation
EIF3D EIF3S7	0	1.58064	0.982584	1.26817	1.23455	1.67682	1.01009	1.04359	-0.0999905	2.16984	1.16621	1.43265	0.731341	cytoplasmic translation
RPL13 BBC1 OK/SW-cl.46	0	1.38777	0.796709	1.26345	1.36789	0.846397	-0.0438361	0.885006	-0.06792	1.07608	0.217787	2.34123	1.59044	cytoplasmic translation
RPL7A SURF-3 SURF3	0	1.15661	0.539688	1.00349	1.00682	0.584973	-0.233937	0.581032	-0.382164	0.803664	-0.0430326	2.11993	1.44909	cytoplasmic translation
RPL26	0	1.61821	1.01786	1.50989	1.60297	1.12956	0.238143	1.00126	0.0925804	1.3391	0.453124	2.45766	1.53669	cytoplasmic translation
RPL36	0	1.35477	0.838148	1.08294	1.30678	1.04703	0.138619	0.740712	-0.209963	1.17104	0.348418	2.31637	1.54422	cytoplasmic translation
RPS27A UBA80 UBCEP1	0	1.23055	0.672321	1.56404	1.42898	0.892454	0.055306	1.31621	0.407252	1.00751	0.267269	1.44934	0.942014	cytoplasmic translation
RPL35A GIG33	0	1.47662	1.01687	1.47241	1.48657	1.05946	0.219204	1.13052	0.151979	1.33754	0.485079	2.64759	1.8956	cytoplasmic translation
BZW1 5MP2 BZAP45 KIAA0005	0	1.13236	0.535231	0.784416	0.738899	0.985306	0.141769	0.920439	-0.117688	1.31618	0.371827	1.47747	0.731216	cytoplasmic translation
RPL27	0	1.44058	0.976889	1.45086	1.55381	1.05773	0.206692	1.03186	0.0453036	1.26618	0.410489	2.58301	1.7441	cytoplasmic translation
RPL10 DXS648E QM	0	1.34571	0.941746	1.45418	1.3413	1.24064	0.4911	1.07463	0.163028	1.53703	0.745198	2.15698	1.49533	cytoplasmic translation
RPL5 MSTP030	0	1.31225	0.658774	1.32797	1.13408	1.03607	0.219576	0.869004	-0.0610271	1.27862	0.447643	2.01204	1.30397	cytoplasmic translation
RPL32 PP9932	0	1.23505	0.78477	1.26158	1.31241	0.945375	0.0811607	0.605147	-0.229267	1.15614	0.322487	2.25338	1.59013	cytoplasmic translation
RPL18A	0	1.21592	0.66261	1.26823	1.22569	0.847286	0.0631385	0.805844	-0.0514743	1.12101	0.262704	2.30903	1.45138	cytoplasmic translation
RPL12	0	1.31276	0.760077	1.5021	1.37538	0.872627	0.0114869	0.93476	-0.0426538	1.0984	0.232512	2.40472	1.80253	cytoplasmic translation
EIF3F EIF3S5	0	1.09177	0.794838	1.25585	1.16589	1.70104	0.842537	1.39341	0.281415	2.01203	1.39382	1.6961	1.29156	cytoplasmic translation
RPL27A	0	1.24078	0.796888	1.27654	1.16639	0.888913	0.105933	0.917993	-0.0878916	1.10529	0.279645	2.18861	1.59111	cytoplasmic translation
RPL11	0	1.38999	0.871097	1.62898	1.27043	1.27419	0.544135	1.10394	0.11677	1.4026	0.63636	2.1829	1.54565	cytoplasmic translation
RPL34	0	1.25977	0.792343	1.20043	1.3728	0.852634	-0.0561018	0.843457	-0.119347	1.00574	0.139505	2.48579	1.74363	cytoplasmic translation
EIF2S2 EIF2B	0	1.15199	0.481462	1.08439	1.04437	0.913857	0.12868	0.701643	-0.263714	1.14843	0.201869	1.91263	1.46784	cytoplasmic translation
RPL36A RPL44 GIG15 MIG6	0	1.03519	0.540141	0.749478	0.920124	0.345558	-0.504983	0.615691	-0.047179	0.448437	-0.416123	1.67926	1.07285	cytoplasmic translation
RPL8	0	1.26143	0.826403	1.13746	1.12983	0.838965	0.0338918	0.834136	-0.179797	1.11483	0.261403	2.18197	1.57825	cytoplasmic translation
RPL7	0	1.16566	0.693185	1.151	1.15863	0.881805	0.0480698	0.787792	-0.201369	1.05574	0.224493	2.09409	1.48117	cytoplasmic translation
EIF3A EIF3S10 KIAA0139	0	1.32504	0.827246	1.35405	1.08554	1.38809	0.598453	1.30115	0.110272	1.94946	0.872336	1.58317	1.02693	cytoplasmic translation
RPL14	0	1.41261	0.993126	1.44667	1.26115	1.07802	0.278587	1.01346	0.183607	1.41598	0.536025	2.0702	1.17477	cytoplasmic translation
RPLP0	0	1.36931	0.824856	1.61624	1.33325	1.08741	0.238901	1.01887	0.115754	1.3033	0.457348	2.31033	1.56904	cytoplasmic translation
RPL24	0	1.49129	0.803843	1.38563	1.36913	0.86242	-0.081555	0.907961	-0.0422764	1.00983	0.0965581	2.4312	1.66834	cytoplasmic translation
RPL21	0	1.29626	0.716223	0.955547	1.28688	0.827832	-0.0921114	0.649068	-0.404092	1.0247	0.158719	2.22721	1.50587	cytoplasmic translation
RPL10A NEDD6	0	1.30803	0.755292	1.34077	1.28863	1.02244	0.226789	0.994085	0.0023343	1.23774	0.387465	2.27479	1.60988	cytoplasmic translation
RPL23A	0	1.55687	0.947792	1.44643	1.44592	0.938547	0.0286192	0.987975	-0.00935698	1.11093	0.234115	2.32842	1.64069	cytoplasmic translation
RPL30	0	1.30638	0.795754	1.56547	1.52312	1.11342	0.211668	0.814634	-0.0360905	1.31831	0.496782	2.50089	1.84152	cytoplasmic translation
RPLP2 D11S2243E RPP2	0	1.26751	0.713762	1.46087	1.333	0.900356	-0.0175451	0.87147	-0.0565891	1.06266	0.163471	2.36733	1.7461	cytoplasmic translation
RPS6 OK/SW-cl.2	0	1.17785	0.67724	0.951106	1.10388	0.776901	-0.0441655	0.836369	-0.127129	0.966282	0.122103	2.09198	1.36273	cytoplasmic translation
ETF1 ERF1 RF1 SUP45L1	0	2.01456	1.20662	1.68734	1.8983	1.7584	0.80351	1.79681	0.0997576	1.9309	1.09635	2.26734	1.55675	cytoplasmic translation
EIF1AX EIF1A EIF4C	0	1.24227	0.909441	1.1897	1.17795	0.924389	-0.00868873	1.24289	-0.0822667	1.63886	0.339588	1.85179	0.958863	cytoplasmic translation
RPL3 OK/SW-cl.32	0	1.18415	0.764135	1.43531	1.02947	1.22602	0.642149	1.11358	0.19832	1.59158	0.678147	2.0527	1.51545	cytoplasmic translation
RPS29	0	1.29755	0.968008	1.97845	1.97845	1.37645	-0.0128954	1.19009	-0.225938	1.62311	0.627559	1.97845	1.97845	cytoplasmic translation
RPL15 EC45 TCBAP0781	0	1.01959	0.763315	0.99045	1.01418	1.19364	0.389043	0.943878	-0.0271732	1.39863	0.722373	1.87113	1.35675	cytoplasmic translation
RPL6 TXREB1	0	1.29211	0.783566	1.36552	1.337	0.868534	-0.0212313	0.890853	-0.0316133	1.07314	0.217085	2.31191	1.61001	cytoplasmic translation
EIF2B5 EIF2BE	0	0.933137	0.620476	1.03983	1.04574	1.05967	0.244963	0.886816	0.134317	1.32737	0.681084	1.29926	0.900246	cytoplasmic translation
RPL4 RPL1	0	1.33168	0.850729	1.38751	1.16273	1.02575	0.205681	1.01742	0.104754	1.24483	0.416297	2.16487	1.42297	cytoplasmic translation
RPL9 OK/SW-cl.103; RPL9P7; RPL9P8; RPL9P9	0	1.3968	0.881236	1.46636	1.3444	1.11844	0.305818	1.07009	0.0747305	1.43249	0.546807	2.29116	1.62929	cytoplasmic translation
RPL17	0	1.39119	0.765971	1.30007	1.25269	0.892512	0.0954605	0.970115	0.010603	1.10043	0.23298	2.16037	1.55445	cytoplasmic translation
EIF4A1 DDX2A EIF4A	0	1.34059	0.857257	1.45813	1.10656	1.43704	0.655227	1.3777	0.335795	1.89321	0.91333	1.86786	0.961966	cytoplasmic translation
GCN1 GCN1L1 KIAA0219	0	1.00489	0.458757	0.890588	0.754092	0.841208	0.154063	0.816737	0.11915	1.1533	0.3601	1.23187	0.729051	cytoplasmic translation
RPL18	0	1.3599	0.955641	1.40272	1.27173	1.00887	0.154703	1.03762	0.168584	1.2498	0.39864	2.19194	1.46835	cytoplasmic translation
RPS26	0	1.56488	1.05505	1.50362	1.35981	1.10011	0.317336	1.15799	0.307041	1.39199	0.557001	2.27579	1.46778	cytoplasmic translation

### Sheet: Responders Folding
Gene Symbol	WT	L165S + DMSO	L165S + VX-445	F508 + DMSO	F508 + VX-445	Y1032C + DMSO	Y1032C + VX-445	T1036N + DMSO	T1036N + VX-445	H1054D + DMSO	H1054D + VX-445	R1066H + DMSO	R1066H + VX-445	pathway
TTC1 TPR1	0	0.953588	0.374552	0.793446	0.812511	0.861666	-0.101103	1.20154	-0.230318	1.26555	0.194637	1.57134	0.786335	protein folding
SGTA SGT SGT1	0	1.27086	0.628566	1.46229	1.46229	1.09714	-0.0232465	1.54296	-0.78492	1.39737	0.201815	1.46229	1.46229	protein folding
BAG2	0	1.32431	0.724675	1.5288	1.58209	0.839675	-0.0495573	1.30702	0.286878	1.11742	0.245034	1.52624	0.984313	protein folding
PPIL4	0	1.79521	1.36466	2.19367	2.19367	1.64954	0.827015	1.87449	0.573358	2.14158	1.55711	2.19367	2.19367	protein folding
SEC61A1 SEC61A	0	1.07528	0.653426	1.01977	0.937175	0.79306	0.0467696	0.7373	0.0370579	1.04234	0.179244	1.35805	0.828736	protein folding
CHORDC1 CHP1	0	1.9295	0.689676	1.62383	1.62383	1.42523	0.323321	1.78051	-0.432585	1.78079	0.577521	1.62383	1.62383	protein folding
ST13 AAG2 FAM10A1 HIP SNC6	0	1.02024	0.556011	0.76508	0.935185	0.935101	0.0752726	0.882927	-0.261132	1.43405	0.268196	1.63681	0.866233	protein folding
HSP90B1 GRP94 TRA1	0	1.20909	0.803754	1.20757	1.08926	1.55793	0.776021	1.42609	0.321825	2.10052	1.05059	1.79669	0.854806	protein folding
FKBP8 FKBP38	0	1.42313	0.749497	1.4611	1.44906	1.13999	0.51559	1.14701	0.116021	1.23662	0.529994	1.54806	1.03534	protein folding
DNAJC7 TPR2 TTC2	0	1.23515	0.772485	1.49481	1.46175	0.954148	0.154669	1.25964	0.221103	1.37138	0.438146	1.73269	1.30731	protein folding
NUDCD2	0	1.22491	1.16236	1.93535	1.93535	1.34819	0.572626	1.36954	-0.0972904	1.51365	0.79459	1.93535	1.93535	protein folding
HSP90AB1 HSP90B HSPC2 HSPCB	0	1.15969	0.628716	1.041	0.930685	1.48448	0.805159	1.35698	0.333592	1.92324	0.971296	1.57692	0.71661	protein folding
HSPA13 STCH	0	1.48033	1.0587	1.59778	1.6308	1.42768	0.502347	1.48676	0.114438	1.54597	1.04036	1.73912	0.997344	protein folding
CCT6A CCT6 CCTZ	0	1.26756	0.774405	0.975706	0.860333	1.34868	0.579882	1.17523	0.0564682	1.74397	0.711599	1.58412	0.756728	protein folding
PDIA4 ERP70 ERP72	0	0.876275	0.308803	0.735463	0.715121	0.9091	-0.0122866	1.30662	-0.0170342	1.52184	0.383937	2.0775	0.584321	protein folding
DNAJB4 DNAJW HLJ1	0	1.55778	0.959543	1.77108	1.95369	1.21149	0.239926	1.59907	0.407966	1.41532	0.691891	2.01546	1.27202	protein folding
HSP90AA1 HSP90A HSPC1 HSPCA	0	1.21768	0.74474	1.07656	1.03302	1.43709	0.715161	1.30899	0.208439	2.08473	0.95102	1.74318	0.805423	protein folding
DNAJB2 HSJ1 HSPF3	0	1.2525	1.14249	1.51414	1.15725	0.99689	0.338738	1.19426	0.485914	1.26908	0.431872	1.82615	1.76083	protein folding
CANX	0	1.22863	0.557537	1.58974	1.31115	0.691997	-0.256828	1.3833	0.231207	1.01647	0.000253693	1.5584	0.882666	protein folding
CLGN	0	1.57746	1.01684	1.6807	1.50478	1.80763	1.80763	1.44007	0.718162	1.80763	1.80763	1.42372	0.957656	protein folding
DNAJB6 HSJ2 MRJ MSJ1	0	1.06542	0.660144	0.972794	1.07381	1.65927	1.65927	0.391667	-0.378812	1.65927	1.65927	1.26861	0.760175	protein folding
FKBP4 FKBP52	0	1.28173	0.741083	0.849888	0.747784	1.30089	0.468894	1.3556	0.295677	1.76937	0.663192	1.46997	0.637011	protein folding
DNAJC8 SPF31 HSPC315 HSPC331	0	1.40913	0.230606	1.26913	1.09111	0.978185	-0.42291	0.944674	-0.534757	1.15933	0.0205833	1.81012	0.933687	protein folding
PDIA3 ERP57 ERP60 GRP58	0	1.35749	0.787936	0.996113	1.01356	1.32773	0.400296	1.14501	-0.339765	1.8769	0.745771	1.62411	0.866607	protein folding
RAB5IF C20orf24 OPTI RCAF1 PNAS-11	0	1.18199	0.698141	1.28348	1.36274	1.75738	1.75738	0.681928	0.251071	1.75738	1.75738	1.65454	0.907277	protein folding
VBP1 PFDN3	0	1.21313	0.552501	0.883074	1.00176	0.866286	0.0072375	0.970192	-0.169026	1.22184	0.184335	1.62318	0.938591	protein folding
ERP29 C12orf8 ERP28	0	1.11912	0.571604	0.9688	1.12799	0.718355	-0.135741	1.34578	-0.211902	1.15943	0.170339	1.96614	1.0433	protein folding

### Sheet: Responders Proteasomal
Gene Symbol	WT	L165S + DMSO	L165S + VX-445	F508 + DMSO	F508 + VX-445	Y1032C + DMSO	Y1032C + VX-445	T1036N + DMSO	T1036N + VX-445	H1054D + DMSO	H1054D + VX-445	R1066H + DMSO	R1066H + VX-445	pathway
VCP HEL-220 HEL-S-70	0	1.20103	0.632258	1.55952	1.35226	1.11738	0.35988	1.35815	0.211932	1.49912	0.497343	1.69436	0.889586	proteasomal degradation
ECPAS ECM29 KIAA0368	0	1.12958	0.679482	1.00634	1.07421	0.798892	-0.0759069	0.79202	0.0851123	1.1525	0.442905	1.20359	0.678218	proteasomal degradation
RNF13 RZF	0	1.52346	1.02813	1.65974	1.65974	0.960003	0.30175	0.842177	-0.467489	1.32015	0.491783	1.65974	1.65974	proteasomal degradation
OTUB1 OTB1 OTU1 HSPC263	0	1.47131	1.00326	1.36677	1.33181	1.30564	0.698428	1.10224	-0.143392	1.84963	0.712578	1.68409	0.949978	proteasomal degradation
PSMB4 PROS26	0	1.12004	0.459792	1.1789	1.02019	0.923388	0.0778002	1.15805	0.102383	1.23641	0.333632	1.69642	1.01482	proteasomal degradation
PSMC3 TBP1	0	1.42118	1.01645	1.64705	1.37547	1.00423	0.1845	1.33752	0.403235	1.24609	0.414832	1.84383	1.18904	proteasomal degradation
ZNF598	0	1.75625	1.28739	2.4522	2.4522	1.89274	0.926207	2.14981	0.475139	2.06381	1.39687	2.4522	2.4522	proteasomal degradation
AMFR RNF45	0	1.14296	0.565852	1.1424	1.07913	1.20291	0.353988	1.07082	0.197013	1.34263	0.608884	1.44224	1.00884	proteasomal degradation
UBE2N BLU	0	1.20227	0.970693	0.832123	0.891106	1.41163	0.711203	0.71143	-0.00604054	2.19513	1.10142	1.65788	0.865968	proteasomal degradation
FAF2 ETEA KIAA0887 UBXD8 UBXN3B	0	1.55219	1.04265	1.62751	1.18151	1.18069	0.363277	1.31178	0.372209	1.43057	0.676264	1.59744	0.885167	proteasomal degradation
PSMA3 HC8 PSC8	0	1.25343	0.711431	1.57979	1.43111	0.969839	0.152093	1.42976	0.35739	1.27132	0.327627	1.79137	1.09836	proteasomal degradation
UBE2K HIP2 LIG	0	1.31869	0.7903	1.74347	1.74347	1.18003	0.270079	1.19551	-0.682832	1.59796	0.57647	1.74347	1.74347	proteasomal degradation
PSMD3	0	1.4444	0.892661	1.44927	1.34479	1.15368	0.357655	1.30218	0.425155	1.40702	0.541257	1.7577	1.03412	proteasomal degradation
UBE3A E6AP EPVE6AP HPVE6A	0	1.60404	1.2678	1.83017	1.83017	1.36135	0.200161	1.33183	-0.327806	1.59954	0.510581	1.83017	1.83017	proteasomal degradation
PSMD14 POH1	0	1.25268	0.777394	1.38538	1.1793	1.14123	0.415218	1.28177	0.1714	1.58262	0.652623	1.84625	0.992494	proteasomal degradation
PSMB2	0	1.72242	0.920993	1.71757	1.47478	1.58149	0.447449	1.47499	0.148794	1.50953	0.872818	1.85302	1.12815	proteasomal degradation
PSMD13	0	1.41005	0.763371	1.50655	1.32969	1.0655	0.348887	1.48305	0.442682	1.42516	0.545493	1.8425	1.16714	proteasomal degradation
LTN1 C21orf10 C21orf98 KIAA0714 RNF160 ZNF294 HSPC087	0	0.656169	0.143135	0.253334	0.394884	0.261766	-0.310212	0.182929	-0.432802	0.538114	-0.278218	0.808759	0.444894	proteasomal degradation
USP7 HAUSP	0	1.23579	0.658415	1.0912	1.0615	1.33953	0.270396	1.10973	-0.0994313	1.47019	0.747466	1.60143	1.02089	proteasomal degradation
TRIM26 RNF95 ZNF173	0	1.4796	1.10142	1.41035	1.3931	1.39549	0.525307	1.07284	-0.0538691	1.73019	0.910874	1.34602	0.98366	proteasomal degradation
HECTD1 KIAA1131	0	1.64551	0.977696	1.22692	1.21746	1.51336	0.635944	1.06812	-0.0935248	1.89314	1.18846	1.71569	1.10079	proteasomal degradation
PSMD5 KIAA0072	0	1.97259	1.24869	1.53938	1.01453	1.86592	1.31401	1.73639	0.725837	2.29818	1.91807	1.80514	0.805274	proteasomal degradation
PSMA5	0	1.18985	0.595978	1.28652	1.25322	0.838488	-0.0136369	1.2898	0.275971	1.21706	0.231864	1.64328	1.04437	proteasomal degradation
PSME3IP1 C16orf94 FAM192A NIP30 PIP30 CDA018 CDA10	0	1.1659	0.724661	0.455272	1.01681	1.0451	-0.217095	1.26293	0.0511804	1.21109	0.092137	1.51543	1.20681	proteasomal degradation
PSMB5 LMPX MB1 X	0	1.01642	0.281205	1.02382	0.955564	0.59484	-0.587306	1.17021	-0.219924	0.796592	-0.228156	1.34018	0.75928	proteasomal degradation
UBAC2 PHGDHL1 PSEC0110	0	1.3631	0.852578	1.29917	1.22268	0.930009	0.22275	1.14477	0.190759	1.22581	0.469573	1.44768	0.986788	proteasomal degradation
PSMD8	0	1.54597	0.957395	1.56636	1.4494	1.0778	0.276384	1.44525	0.413152	1.44937	0.593728	1.78387	0.98927	proteasomal degradation
PSMA2 HC3 PSC3	0	1.47448	0.632548	1.69902	1.6031	0.603756	-0.628013	1.28636	-0.00556498	0.823162	-0.182932	1.67302	0.947136	proteasomal degradation
PSMB7 Z	0	1.0836	0.68615	1.35265	0.882631	1.47554	0.743745	1.12648	0.0924522	1.72699	0.816106	1.13522	0.522879	proteasomal degradation
UBA1 A1S9T UBE1	0	1.075	0.59306	0.793164	0.791586	1.29805	0.57904	1.03916	-0.238125	1.73632	0.704932	1.19944	0.757213	proteasomal degradation
NPLOC4 KIAA1499 NPL4	0	1.4832	1.06871	1.78241	1.38276	1.87141	1.87141	1.20935	0.18734	1.87141	1.87141	1.45344	0.746198	proteasomal degradation
PSMA1 HC2 NU PROS30 PSC2	0	1.4148	0.808403	1.49019	1.3778	1.04985	0.232992	1.35586	0.214476	1.28785	0.387114	1.71225	1.00129	proteasomal degradation

### Sheet: Responders Autophagy&Lys
Gene Symbol	WT	L165S + DMSO	L165S + VX-445	F508 + DMSO	F508 + VX-445	Y1032C + DMSO	Y1032C + VX-445	T1036N + DMSO	T1036N + VX-445	H1054D + DMSO	H1054D + VX-445	R1066H + DMSO	R1066H + VX-445	pathway
WDR41 MSTP048	0	1.36446	0.714043	0.778832	0.552857	1.37495	0.617465	1.12179	0.267721	1.49034	0.665515	1.18459	0.704468	autophagy
RAB1A RAB1	0	1.20572	0.835282	0.716001	1.00954	1.15308	0.433344	0.939314	-0.361927	1.47187	0.604636	1.42967	0.626693	autophagy
MTDH AEG1 LYRIC	0	1.41534	0.847625	1.44763	1.37319	2.01217	0.051622	1.38338	-0.2136	1.28366	0.304464	2.26617	1.74863	autophagy
PLAA PLAP	0	1.44936	0.913582	0.529388	0.760103	1.27112	0.485848	0.716169	-0.57988	1.54239	0.73619	1.08105	0.556567	autophagy
STX12	0	1.67872	1.67872	0.979769	1.2051	1.67872	1.67872	0.482515	-0.296666	1.67872	1.67872	1.49482	0.751056	autophagy
ATP2A2 ATP2B	0	1.1223	0.618349	1.01085	0.902304	0.897881	0.162832	0.885589	0.106363	1.101	0.30847	1.31666	0.770821	autophagy
GRN	0	1.13394	0.910747	1.24366	1.08767	1.47566	0.692262	1.21306	0.646813	1.66289	1.17162	1.82861	1.07129	lysosome organization
ATP6V1C1 ATP6C ATP6D VATC	0	1.86855	1.01674	2.2896	2.2896	1.68781	0.597652	1.51895	0.020594	2.56501	1.28932	2.2896	2.2896	lysosome organization
GOPC CAL FIG	0	1.3817	0.77998	0.675352	0.922667	1.26411	0.740341	0.0663639	-0.343275	1.25527	0.615941	1.54694	0.730506	lysosome organization
NEU1 NANH	0	1.64759	1.21775	1.28415	1.24617	1.66525	0.831105	1.38231	0.0407643	1.83679	1.32915	1.88368	1.355	lysosome organization

### Sheet: Responders Trafficking
Gene Symbol	WT	L165S + DMSO	L165S + VX-445	F508 + DMSO	F508 + VX-445	Y1032C + DMSO	Y1032C + VX-445	T1036N + DMSO	T1036N + VX-445	H1054D + DMSO	H1054D + VX-445	R1066H + DMSO	R1066H + VX-445	pathway
VPS45 VPS45A VPS45B	0	1.4629	1.31269	1.12784	1.38669	1.68581	0.749534	1.15777	-0.0171711	1.70892	1.22462	1.63544	1.20815	vesicle-mediated transport
RINT1	0	0.763518	0.282067	0.497704	0.568892	0.691149	-0.0180624	0.678956	-0.0590404	0.884133	0.169947	1.10208	0.748559	vesicle-mediated transport
AP2A1 ADTAA CLAPA1	0	1.1309	0.354367	1.16711	0.9258	0.99718	-0.0204926	0.763942	0.0652675	1.49895	0.560608	1.59964	0.894985	vesicle-mediated transport
EXOC5 SEC10 SEC10L1	0	0.703033	0.438357	0.740471	0.629386	0.646787	0.0588911	0.629611	0.175855	0.787077	0.0725184	1.09637	0.668438	vesicle-mediated transport
SCFD1 C14orf163 KIAA0917 STXBP1L2 FKSG23	0	0.721108	-0.107144	0.0834916	-0.0170905	0.923323	0.407387	-0.0446882	-0.888161	0.564196	-0.109625	0.431173	-0.00317602	vesicle-mediated transport
RAB11FIP2 KIAA0941	0	1.20725	0.724186	1.56479	1.39454	1.41901	1.02034	1.47534	0.156073	1.70882	1.49273	1.89341	1.28961	vesicle-mediated transport
GBF1 KIAA0248	0	0.875875	0.424564	0.998851	1.06153	0.931875	0.0777374	0.816105	0.149209	1.02803	0.511196	1.36132	0.969677	vesicle-mediated transport
RAB14	0	0.831503	0.39813	0.61764	0.573719	1.00779	0.34427	0.44244	-0.441148	1.27045	0.435547	1.14555	0.509539	vesicle-mediated transport
EXOC7 EXO70 KIAA1067	0	0.821626	0.468032	0.601042	0.637346	0.68403	-0.0473643	0.518434	0.0623458	0.837137	0.0287057	1.04836	0.599005	vesicle-mediated transport
COG2 LDLC	0	0.948371	0.643799	0.852923	0.675878	0.344565	-0.627141	0.704813	-0.00481157	1.01452	0.141001	1.41594	0.881503	vesicle-mediated transport
SEC23B	0	1.88589	1.20496	1.0709	1.16813	1.6842	0.753038	1.27314	-0.131123	1.99188	1.35093	1.66825	1.01392	vesicle-mediated transport
YIF1A 54TM HYIF1P YIF1	0	1.28231	0.785354	1.40351	1.40678	1.90079	0.573474	0.883083	-0.130153	1.14105	0.604669	1.7069	1.17676	vesicle-mediated transport
SEC24C KIAA0079	0	1.4605	1.12593	1.53002	1.46333	1.48571	0.514382	1.23029	0.361481	1.71703	1.02836	1.91186	1.38792	vesicle-mediated transport
TRAPPC2L HSPC126	0	1.7344	1.21236	2.20068	2.20068	1.73361	0.828952	1.78632	0.190272	1.87024	1.15404	2.20068	2.20068	vesicle-mediated transport
DYNLT1 TCTEL1 TCTEX-1 TCTEX1	0	0.952564	0.488153	1.21523	1.12655	1.73735	1.73735	0.514606	-0.293604	1.73735	1.73735	1.85286	1.10213	vesicle-mediated transport
SNX4	0	0.26793	-0.03605	0.27212	0.365516	0.25908	-0.26627	0.306824	0.441699	0.487038	-0.18007	0.663899	0.579394	vesicle-mediated transport
EXOC4 KIAA1699 SEC8 SEC8L1	0	1.00368	0.510257	0.909925	0.787793	0.8723	0.0490282	0.777191	0.270797	1.03929	0.274983	1.34825	0.732826	vesicle-mediated transport
EXOC6 SEC15A SEC15L SEC15L1	0	0.82974	0.444775	0.852015	0.911217	0.723474	0.0116357	0.850213	0.596174	1.05191	0.0185464	1.10626	0.901432	vesicle-mediated transport
USE1 USE1L MDS032	0	1.01213	1.01213	0.487323	0.733617	1.01213	1.01213	0.0923082	-0.247804	1.01213	1.01213	1.06253	0.294525	vesicle-mediated transport
BBS1 BBS2L2	0	1.47569	0.734805	1.84125	1.84125	1.34741	0.649333	1.29536	-0.358713	1.51797	0.702321	1.84125	1.84125	vesicle-mediated transport
EXOC2 SEC5 SEC5L1	0	0.932574	0.423351	0.677374	0.715416	0.935993	0.265458	0.696778	0.286267	1.14458	0.41115	0.874564	0.919396	vesicle-mediated transport
RTN3 ASYIP NSPL2	0	-0.319853	-0.374566	-0.402414	-0.136232	0.260265	0.260265	-0.635072	-1.17913	0.260265	0.260265	0.160841	0.458038	vesicle-mediated transport
EXOC8	0	0.852448	0.467865	0.592735	0.696382	0.711235	-0.016756	0.692299	0.416081	0.91481	0.127052	1.18997	0.650973	vesicle-mediated transport
VAMP7 SYBL1	0	1.6767	1.08391	1.30871	1.74743	1.11838	0.634464	1.05306	0.205274	1.49164	0.458439	2.22826	1.48692	vesicle-mediated transport
RAB5C RABL	0	0.951064	0.385529	0.779181	0.96316	1.35895	0.419974	0.900889	-0.282738	1.48526	0.965005	1.58394	0.831771	vesicle-mediated transport
EXOC3 SEC6 SEC6L1	0	1.04784	0.580951	0.717334	0.854948	0.803358	0.145374	0.688823	0.00542913	1.09324	0.199553	1.26904	0.790721	vesicle-mediated transport
COG6 KIAA1134	0	0.457268	0.0611529	0.470632	0.777201	1.23179	1.23179	0.281858	0.703113	1.23179	1.23179	0.996852	0.765554	vesicle-mediated transport
MON2 KIAA1040 SF21	0	1.04967	0.602965	0.665523	0.692898	0.929974	0.10055	0.702219	0.0827082	1.15636	0.461516	1.21594	0.717883	vesicle-mediated transport
USO1 VDP	0	1.48579	0.834681	1.20558	1.25436	1.15789	0.365087	1.47473	0.573978	1.45248	0.788644	2.15721	1.36176	vesicle-mediated transport

### Sheet: Responders Endocytosis
Gene Symbol	WT	L165S + DMSO	L165S + VX-445	F508 + DMSO	F508 + VX-445	Y1032C + DMSO	Y1032C + VX-445	T1036N + DMSO	T1036N + VX-445	H1054D + DMSO	H1054D + VX-445	R1066H + DMSO	R1066H + VX-445	pathway
UCHL3	0	0.593164	0.446605	0.916215	0.916215	0.554007	-0.0410017	0.916215	0.916215	1.19466	0.119907	0.916215	0.916215	endocytosis
SNX27 KIAA0488 My014	0	1.98238	1.27602	2.3991	2.3991	1.85995	0.987182	1.85848	0.314933	2.06225	1.44389	2.3991	2.3991	endocytosis
SCAMP4	0	1.08616	0.746173	0.97682	1.07956	1.60849	0.887834	1.05069	0.289521	1.72105	0.878249	1.06806	0.705799	endocytosis
LRP1 A2MR APR	0	1.31061	0.780442	0.945004	1.11865	1.79647	0.648358	1.09521	-0.0119297	1.55685	1.2004	1.11883	0.658316	endocytosis
GGA1	0	1.36225	1.03807	1.29761	0.685207	1.25609	1.03041	0.819107	-0.229351	1.91938	0.841007	1.26246	0.760691	endocytosis
CHMP5 C9orf83 SNF7DC2 CGI-34 HSPC177 PNAS-114 PNAS-2	0	1.59369	0.672795	1.20336	1.55664	1.068	0.0550508	0.960841	0.0408998	1.20481	0.382406	2.31767	1.37548	endocytosis
STX6	0	1.44155	0.767496	1.21416	1.21416	1.56048	0.879764	1.21416	1.21416	1.61559	0.507058	1.21416	1.21416	endocytosis
AHSG FETUA PRO2743	0	1.6954	0.773744	1.62577	1.39478	1.6328	0.378328	1.3134	-0.102742	1.48808	0.850064	1.93361	1.29455	endocytosis
HAX1 HS1BP1	0	0.751588	0.377921	0.702463	0.967512	0.344048	-0.365342	0.572809	0.122506	0.580007	-0.167239	1.08839	0.834982	endocytosis
NHERF1 NHERF SLC9A3R1	0	1.28455	0.814334	0.919315	0.913233	2.50648	1.18448	1.21394	0.802041	1.64091	0.786614	1.68198	0.600343	endocytosis
CORO1A CORO1	0	2.48762	2.48762	1.75208	1.26489	2.48762	2.48762	1.83256	-0.304914	2.48762	2.48762	1.84436	1.21708	endocytosis
SPART KIAA0610 SPG20 TAHCCP1	0	1.2899	0.66027	0.59896	2.01782	0.82487	-0.0341642	0.413397	-0.1044	1.03628	0.188089	1.08599	0.79989	endocytosis
HIP1R HIP12 KIAA0655	0	1.0978	0.544958	0.946771	0.93023	0.936055	0.182965	0.75547	0.117253	1.1572	0.308711	1.41744	0.886787	endocytosis
