## Supplemental Dataset S6 for "Proteostasis Landscapes of Cystic Fibrosis Variants Reveals Drug Response Vulnerability"

### Sheet: NonResponders Translation
Gene Symbol	WT	F508 + DMSO	F508 + VX-445/661	V520F + DMSO	V520F + VX-445/661	L558S + DMSO	L558S + VX-445/661	A559T + DMSO	A559T + VX-445/661	R560T + DMSO	R560T + VX-445/661	A561E + DMSO	A561E + VX-445/661	Y569D + DMSO	Y569D + VX-445/661	R1066C + DMSO	R1066C + VX-445/661	pathway
HEATR1 BAP28 UTP10	0	1.04437	1.02917	0.79407	0.636589	1.12184	1.21948	1.5764	1.54004	1.01861	0.800398	0.950335	0.967671	1.36524	1.18501	1.00831	1.07168	ribosome biogenesis
UTP14A SDCCAG16	0	1.81215	1.16113	1.69278	1.25655	1.94095	1.82844	2.24164	2.06651	1.77031	1.45723	1.39838	0.92236	1.7823	1.43174	1.27379	1.06499	ribosome biogenesis
EIF3A EIF3S10 KIAA0139	0	1.88324	1.52847	1.87726	1.59654	2.38312	2.2157	2.60846	2.66173	1.97759	1.72514	1.98454	2.13757	2.34854	2.14898	2.03166	1.85437	cytoplasmic translation
RPS27A UBA80 UBCEP1	0	1.73914	1.31419	1.74485	1.20132	1.81733	1.69213	1.98806	1.88849	1.55396	1.32575	1.41084	1.47916	1.83061	1.70576	1.52679	1.22517	cytoplasmic translation
ETF1 ERF1 RF1 SUP45L1	0	2.06016	1.67161	2.06079	1.51465	2.72096	2.47126	2.94481	3.04339	2.37528	1.82565	2.10706	2.35613	2.91643	2.55678	2.38386	2.14599	cytoplasmic translation
NCBP2 CBP20 PIG55	0	2.10286	1.50925	1.89107	1.47279	2.32301	2.29817	2.6707	2.5819	1.4973	1.10221	1.35823	1.15698	1.37205	1.21362	1.46821	1.06497	cytoplasmic translation
EIF3J EIF3S1 PRO0391	0	2.36222	1.6977	2.30766	1.94623	2.81049	2.76864	3.28977	3.20106	2.62891	1.89033	2.58484	2.5474	3.01367	2.91707	3.09362	3.03802	cytoplasmic translation
GCN1 GCN1L1 KIAA0219	0	1.48377	1.27447	1.3844	1.12702	1.72578	1.65215	2.04613	2.11208	1.49398	1.38487	1.51304	1.38578	1.77526	1.61106	1.53468	1.42695	cytoplasmic translation

### Sheet: NonResponders Folding
Gene Symbol	WT	F508 + DMSO	F508 + VX-445/661	V520F + DMSO	V520F + VX-445/661	L558S + DMSO	L558S + VX-445/661	A559T + DMSO	A559T + VX-445/661	R560T + DMSO	R560T + VX-445/661	A561E + DMSO	A561E + VX-445/661	Y569D + DMSO	Y569D + VX-445/661	R1066C + DMSO	R1066C + VX-445/661	pathway
HSP90AB1 HSP90B HSPC2 HSPCB	0	1.83277	1.52965	1.76589	1.51141	2.3212	2.2564	2.5055	2.69284	1.99273	1.73006	1.83996	1.96846	2.2735	2.20593	1.90769	1.7402	protein folding
BAG5 KIAA0873	0	1.98175	1.67958	2.0417	1.78432	2.13417	1.82188	2.61925	2.18764	2.08246	1.62835	1.13997	1.3082	1.84628	1.64793	1.31104	1.43064	protein folding
CANX	0	2.13747	1.582	2.10732	1.76451	2.12962	1.86907	2.17384	1.95212	2.08229	1.63398	2.02957	1.66411	2.18931	1.94011	2.00627	1.79562	protein folding
TBCD KIAA0988 SSD1 TFCD PP1096	0	2.17115	1.81295	1.98619	1.45431	2.32406	2.36539	2.8827	2.84476	2.11659	2.02631	2.04214	2.05599	2.26608	1.93232	2.07286	1.7567	protein folding
DNAJC7 TPR2 TTC2	0	2.14234	1.76466	2.1296	1.88481	2.33845	2.20914	2.81898	2.52695	2.22535	1.91641	1.96347	1.64324	2.2384	1.88811	1.87292	1.70754	protein folding
SEC61A1 SEC61A	0	1.61798	1.32559	1.42599	1.15962	1.75215	1.70588	2.1965	2.12288	1.67657	1.23065	1.43127	1.20425	1.82148	1.56541	1.42896	1.36061	protein folding
BAG2	0	2.25768	1.85459	2.28879	1.98321	2.24164	2.01539	2.20992	2.02578	2.16053	1.79532	1.84235	1.49969	2.10702	1.81959	1.76352	1.56534	protein folding

### Sheet: NonResponders Proteasomal
Gene Symbol	WT	F508 + DMSO	F508 + VX-445/661	V520F + DMSO	V520F + VX-445/661	L558S + DMSO	L558S + VX-445/661	A559T + DMSO	A559T + VX-445/661	R560T + DMSO	R560T + VX-445/661	A561E + DMSO	A561E + VX-445/661	Y569D + DMSO	Y569D + VX-445/661	R1066C + DMSO	R1066C + VX-445/661	pathway
ERLIN1 C10orf69 KE04 KEO4 SPFH1	0	1.70676	1.35424	1.42916	1.31722	1.73763	1.61489	1.74171	1.74979	1.47344	1.2318	1.19163	1.0645	1.53287	1.46447	1.25741	1.17401	proteasomal degradation
VCP HEL-220 HEL-S-70	0	1.92418	1.50346	1.91119	1.66215	2.28569	2.04966	2.38124	2.42143	1.86256	1.56681	1.71879	1.75442	2.13917	1.913	1.814	1.65131	proteasomal degradation
LTN1 C21orf10 C21orf98 KIAA0714 RNF160 ZNF294 HSPC087	0	1.49619	1.0701	1.33319	1.02426	1.56414	1.67356	2.08228	1.9114	1.40745	0.938588	1.23757	1.24961	1.65293	1.54434	1.30944	1.28257	proteasomal degradation
PSMD14 POH1	0	2.32621	1.69285	2.06823	1.66125	2.5122	2.42558	2.77297	2.77602	2.32931	1.96198	2.22202	2.02979	2.42724	2.15274	2.1724	1.91214	proteasomal degradation
PSMD12	0	2.18198	1.76297	2.10623	1.71876	2.28473	2.2207	2.68309	2.66311	2.11815	1.63541	1.98019	1.68996	2.25279	1.91719	1.94117	1.80235	proteasomal degradation
RNF5 G16 NG2 RMA1	0	2.44235	1.71308	2.42019	1.96723	2.39706	1.92505	2.34682	1.99246	2.14064	2.00052	2.16901	1.56592	2.35141	2.07574	1.99366	1.65294	proteasomal degradation
PSMA1 HC2 NU PROS30 PSC2	0	1.81505	1.66388	1.78497	1.39414	1.92062	1.75229	2.48634	2.24617	1.82303	1.21377	1.55653	1.43123	2.07396	1.74548	1.60057	1.5067	proteasomal degradation
TPP2	0	2.16242	2.02054	2.51788	1.80514	2.77686	2.96059	3.36368	3.55539	2.60695	2.17701	2.78273	3.14512	3.54436	3.08199	2.75	2.85395	proteasomal degradation
PSMD8	0	2.02747	1.61699	1.99292	1.5582	2.13755	2.04222	2.47816	2.38895	1.94232	1.39939	1.70623	1.50158	1.91583	1.58066	1.74936	1.5729	proteasomal degradation
UBAC2 PHGDHL1 PSEC0110	0	1.96472	1.65641	1.97692	1.61006	2.09269	2.08723	2.47363	2.47043	1.94252	1.7478	1.88309	1.53151	2.1188	1.96795	1.79855	1.67931	proteasomal degradation
ECPAS ECM29 KIAA0368	0	1.42091	1.14998	1.14884	0.979371	1.5314	1.63842	1.92411	2.03288	1.2348	1.2081	1.34242	1.185	1.66304	1.45658	1.37332	1.31216	proteasomal degradation
PSMD13	0	2.04066	1.61849	1.97288	1.54799	2.20786	2.0855	2.5006	2.50971	1.91562	1.37387	1.7801	1.56236	2.02028	1.6682	1.75577	1.61882	proteasomal degradation
PSMD6 KIAA0107 PFAAP4	0	2.01891	1.70407	2.09533	1.64056	2.2589	2.1506	2.66539	2.64247	2.04971	1.48835	1.88805	1.69193	2.20367	1.88563	1.8762	1.71144	proteasomal degradation
RNF185	0	2.07247	1.43455	1.99332	1.66083	2.18166	1.75401	2.31423	1.89709	1.97395	1.69077	1.97963	1.6046	2.01268	1.7224	1.82281	1.36412	proteasomal degradation
PSMB6 LMPY Y	0	1.43496	1.56246	1.55146	1.29983	1.63902	1.45287	1.89504	1.56908	1.13505	1.27558	1.38796	1.2041	1.5351	1.314	1.4273	1.21727	proteasomal degradation
NPLOC4 KIAA1499 NPL4	0	1.97088	1.60358	1.8211	1.56098	2.29795	2.12602	2.45989	2.54771	2.06607	1.86267	1.86236	1.7741	2.32613	2.13211	1.92029	1.74865	proteasomal degradation
PSME4 KIAA0077	0	2.06776	1.5484	1.81319	1.36681	1.07228	1.16346	3.07516	1.56707	1.1169	0.932476	0.400809	1.45216	1.72442	0.768099	0.630947	-0.129766	proteasomal degradation
PSMD5 KIAA0072	0	2.27844	2.05546	2.38829	1.79729	2.73968	2.93247	3.39317	3.7311	2.80873	2.31125	3.03799	3.26451	3.78618	3.29805	2.96548	2.84596	proteasomal degradation
FEM1B F1AA KIAA0396	0	1.63319	1.2519	0.526498	1.56731	1.43337	1.34132	2.49906	2.14582	1.36517	1.35739	1.21234	0.69411	1.4164	1.08931	0.985895	0.459669	proteasomal degradation

### Sheet: NonResponder Autophagy&Lys
Gene Symbol	WT	F508 + DMSO	F508 + VX-445/661	V520F + DMSO	V520F + VX-445/661	L558S + DMSO	L558S + VX-445/661	A559T + DMSO	A559T + VX-445/661	R560T + DMSO	R560T + VX-445/661	A561E + DMSO	A561E + VX-445/661	Y569D + DMSO	Y569D + VX-445/661	R1066C + DMSO	R1066C + VX-445/661	pathway
SH3GLB1 KIAA0491 CGI-61	0	2.24396	1.47359	2.14161	1.44702	2.75048	2.36219	2.66378	3.1116	2.2328	1.77792	1.76828	1.7058	1.59686	1.47016	1.76806	1.40364	autophagy
RETREG3 FAM134C	0	2.12001	1.61775	2.2166	1.86911	2.421	2.23506	2.90164	3.31057	2.1381	1.81989	2.46745	2.24221	2.11128	1.5212	2.52393	1.8507	autophagy
TM9SF1	0	1.77376	1.66842	1.58878	1.62886	1.81892	2.32663	2.63919	2.77018	2.25134	1.75257	2.07479	2.7409	3.14368	2.43546	2.24483	2.6632	autophagy
RIMOC1 C5orf51	0	1.69012	1.56739	1.98969	1.32128	1.67855	1.64539	1.95783	1.86505	1.5089	1.30178	1.18591	0.912886	1.50903	1.09297	0.903677	0.813361	autophagy
ATP2A2 ATP2B	0	1.68203	1.23425	1.54391	1.26199	1.82259	1.69874	2.17862	2.1021	1.60659	1.17071	1.37975	1.32177	1.70651	1.44777	1.4281	1.33756	autophagy
SQSTM1 ORCA OSIL	0	1.95156	1.43155	1.89566	1.44365	2.09759	2.02676	2.36514	2.51834	1.86228	1.82327	1.79323	1.48412	2.16477	2.04185	1.84074	1.45833	autophagy
FAM98A	0	2.06766	1.73117	1.95281	1.65582	2.47434	2.37524	2.83841	2.52458	2.32254	1.70215	2.2327	1.96891	2.87497	2.14043	2.25437	2.18208	lysosome organization
LAMTOR1 C11orf59 PDRO PP7157	0	1.71739	1.62942	1.35037	1.10818	1.69789	1.87534	2.42793	2.34862	1.74247	1.07079	1.7013	1.86702	2.61983	2.25957	2.09746	2.617	lysosome organization
GRN	0	1.85948	1.38305	1.75304	1.41989	2.17897	2.10449	2.4053	2.39969	1.68546	1.96637	1.78427	1.57023	1.77028	1.88738	1.88333	1.36233	lysosome organization
NEU1 NANH	0	2.08731	1.86732	1.9589	1.66843	2.67836	2.52148	2.91391	3.05928	2.43531	2.0299	2.16994	2.28583	2.83812	2.52457	2.45445	2.09767	lysosome organization

### Sheet: NonResponders Trafficking
Gene Symbol	WT	F508 + DMSO	F508 + VX-445/661	V520F + DMSO	V520F + VX-445/661	L558S + DMSO	L558S + VX-445/661	A559T + DMSO	A559T + VX-445/661	R560T + DMSO	R560T + VX-445/661	A561E + DMSO	A561E + VX-445/661	Y569D + DMSO	Y569D + VX-445/661	R1066C + DMSO	R1066C + VX-445/661	pathway
KDELR2 ERD2.2	0	1.58972	1.36451	1.30147	1.19758	1.69237	1.69153	2.15306	2.02924	1.67848	1.56279	1.83288	1.39711	2.02267	1.9133	1.4576	1.58008	vesicle-mediated transport
MIA3 KIAA0268 TANGO UNQ6077/PRO20088	0	2.35033	1.9133	2.36831	2.03422	2.5915	2.34465	3.09061	3.07663	2.00376	1.75103	2.29825	1.96282	2.32034	2.25481	2.4259	2.40111	vesicle-mediated transport
VAMP7 SYBL1	0	2.42833	0.900609	3.09407	1.24356	1.68417	2.04977	3.1754	2.06692	2.01546	1.27771	1.28309	1.47466	0.0423034	-0.373139	2.04527	0.24301	vesicle-mediated transport
SORT1	0	1.57276	0.984307	1.31928	1.58411	2.13342	2.06158	2.12382	2.49127	1.9413	2.06942	1.91034	1.90968	2.29593	2.48836	2.31531	2.11951	vesicle-mediated transport
ARL1	0	1.62842	1.28659	1.4894	1.33714	1.89438	1.82766	2.28705	2.28454	1.75959	1.55562	1.61004	1.45424	1.9934	1.83035	1.65397	1.49153	vesicle-mediated transport
ARF5	0	3.77997	6.06906	5.38355	3.56431	3.9841	4.32001	5.13067	4.97522	4.80844	3.72378	4.53929	4.41713	5.04154	4.77061	4.51048	4.66964	vesicle-mediated transport
EXOC4 KIAA1699 SEC8 SEC8L1	0	1.89278	1.39501	1.73037	1.6222	2.40903	2.45373	2.52011	2.63338	1.82549	2.14219	2.24378	2.12341	2.34805	2.58915	2.52066	2.05197	vesicle-mediated transport
RAB6B	0	2.90819	2.32281	3.01351	2.39088	3.05633	3.51614	3.763	3.9947	3.47933	2.22297	2.87671	3.50551	4.64526	4.0465	3.58765	3.69946	vesicle-mediated transport
EXOC3 SEC6 SEC6L1	0	1.5715	1.31347	1.6887	1.35053	1.90174	1.95557	2.48031	2.45343	1.61432	1.04975	1.77928	1.65073	2.14027	1.78428	1.80126	1.83019	vesicle-mediated transport
EXOC1 SEC3 SEC3L1 BM-012	0	1.41734	1.19795	1.31233	1.02192	1.58	1.49855	2.11958	2.06485	1.27869	0.85567	1.03548	0.929126	1.41868	1.16333	1.10035	1.12239	vesicle-mediated transport
EXOC7 EXO70 KIAA1067	0	1.17999	0.986124	0.919704	0.879351	1.23233	1.31639	1.80726	1.73945	1.36557	1.00105	1.0515	1.04775	1.66567	1.31032	0.904337	0.923163	vesicle-mediated transport
SCAMP1 SCAMP	0	2.40931	1.61631	1.04312	0.274775	2.25375	2.61517	3.02289	2.5485	2.22025	1.55237	2.3855	2.02638	2.6769	2.90315	2.75009	2.47673	vesicle-mediated transport
EXOC8	0	1.4875	1.20055	1.13729	1.02324	1.46111	1.44145	2.06145	2.13041	1.51087	1.30574	1.03967	0.447825	1.36521	0.900216	0.677606	0.611587	vesicle-mediated transport
SNAP47 C1orf142 HEL170 SVAP1	0	1.51784	1.08608	1.38201	1.00038	1.50659	1.50951	2.05352	1.90201	1.34634	1.05121	1.12398	0.863179	1.38913	1.08853	1.07329	1.03441	vesicle-mediated transport

### Sheet: NonResponders Endocytosis
Gene Symbol	WT	F508 + DMSO	F508 + VX-445/661	V520F + DMSO	V520F + VX-445/661	L558S + DMSO	L558S + VX-445/661	A559T + DMSO	A559T + VX-445/661	R560T + DMSO	R560T + VX-445/661	A561E + DMSO	A561E + VX-445/661	Y569D + DMSO	Y569D + VX-445/661	R1066C + DMSO	R1066C + VX-445/661	pathway
VTA1 C6orf55 HSPC228 My012	0	1.90351	1.3729	1.84983	1.49475	2.19068	2.14729	2.68955	2.87415	1.4042	0.951034	1.15051	1.10708	0.919885	0.80122	1.26878	0.741736	endocytosis
CMTM6 CKLFSF6	0	2.18138	1.86739	1.93245	1.26935	2.41231	2.67628	3.11133	3.16429	2.4103	1.65716	2.45032	2.85478	3.72934	3.56046	2.96625	2.72171	endocytosis
DNM2 DYN2	0	1.77578	1.68253	0.977813	1.42441	2.21901	1.92153	2.46336	2.60798	1.95193	2.56217	1.87278	1.19652	1.86261	1.77043	1.07759	1.06591	endocytosis
HAX1 HS1BP1	0	1.10882	1.08154	1.03936	0.977791	1.16279	1.28725	1.62615	1.7044	1.0346	0.815466	0.87467	0.69924	1.13612	0.986368	0.77757	0.788151	endocytosis
AHSG FETUA PRO2743	0	2.15177	1.78858	2.00884	1.57368	2.88185	2.25865	2.68388	2.75982	2.03916	1.90921	2.22867	2.22383	2.49615	2.31963	2.43679	1.89824	endocytosis
STXBP6 HSPC156	0	2.32446	1.74645	2.44175	1.73409	2.32366	2.38462	2.91674	3.03448	2.41972	1.94381	2.32977	1.9591	3.065	2.5519	2.36032	2.06554	endocytosis
CORO1A CORO1	0	1.74717	1.82551	2.35142	2.14365	3.20766	2.60772	2.72898	2.93239	2.47603	2.27255	2.14869	2.41759	2.92953	3.16276	2.29763	2.22686	endocytosis
