## Supplemental Dataset S7 for "Proteostasis Landscapes of Cystic Fibrosis Variants Reveals Drug Response Vulnerability"

### Sheet: Active Conformation
Variant	Apo Rosetta Score (mean)	Apo Rosetta Score (SEM)	VX-445 Bound Rosetta Score (mean)	VX-445 BoundRosetta Score (SEM)
WT	-3711.92	4.17253	-3705.29	5.11286
T1036N	-3659.26	3.20275	-3683.25	3.2592
R1066H	-3683.9	3.88684	-3699.06	6.17866
V520F	-3665	3.40664	-3674.62	4.77172
Y569D	-3661.79	3.5267	-3674.48	3.93716
L165S	-3668.41	3.5207	-3697.62	6.49424
A559T	-3673.46	3.02027	-3699.19	6.12641
A561E	-3666.46	3.6616	-3694.71	4.99836
R1066C	-3664.8	3.28745	-3688.61	5.03631
Y1032C	-3674.69	3.53737	-3701.89	4.71975
H1054D	-3676.9	3.80852	-3677.29	3.35444

### Sheet: Inactive Conformation
Variant	Apo Rosetta Score (mean)	Apo Rosetta Score (SEM)	VX-445 Bound Rosetta Score (mean)	VX-445 BoundRosetta Score (SEM)
WT	-3742.04	4.08264	-3740.09	5.1514
T1036N	-3716.24	2.79432	-3708.04	2.89258
R1066H	-3719.87	3.31984	-3724.24	4.77292
V520F	-3720.56	3.42738	-3732.61	7.01525
Y569D	-3706.17	3.4272	-3723.3	6.29901
L165S	-3723.39	4.99384	-3722.38	5.98805
A559T	-3725.87	3.53195	-3728.66	5.84886
A561E	-3721.53	3.93055	-3719.4	6.06341
R1066C	-3719	4.13229	-3735.99	6.80203
Y1032C	-3728.87	3.54587	-3731.33	6.68098
H1054D	-3730.37	5.87825	-3712.68	3.33915
