## Supplemental Dataset S8 for "Proteostasis Landscapes of Cystic Fibrosis Variants Reveals Drug Response Vulnerability"

### Sheet: Sheet1
	EIF3A EIF3S10 KIAA0139	GCN1 GCN1L1 KIAA0219	ETF1 ERF1 RF1 SUP45L1	RPS27A UBA80 UBCEP1	HEATR1 BAP28 UTP10	HSP90AB1 HSP90B HSPC2 HSPCB	DNAJC7 TPR2 TTC2	CANX	SEC61A1 SEC61A	BAG2	UBAC2 PHGDHL1 PSEC0110	PSMD14 POH1	PSMD8	PSMD5 KIAA0072	NPLOC4 KIAA1499 NPL4	VCP HEL-220 HEL-S-70	PSMD13	PSMA1 HC2 NU PROS30 PSC2	LTN1 C21orf10 C21orf98 KIAA0714 RNF160 ZNF294 HSPC087	ECPAS ECM29 KIAA0368	NEU1 NANH	GRN	ATP2A2 ATP2B	EXOC3 SEC6 SEC6L1	EXOC4 KIAA1699 SEC8 SEC8L1	EXOC7 EXO70 KIAA1067	VAMP7 SYBL1	EXOC8	AHSG FETUA PRO2743	CORO1A CORO1	HAX1 HS1BP1	PCA 1	PCA 2	t SNE x	t SNE y	UMAP x	UMAP y
F508 + DMSO_x	1.35405	0.890588	1.68734	1.56404	0.856093	1.041	1.49481	1.58974	1.01977	1.5288	1.29917	1.38538	1.56636	1.53938	1.78241	1.55952	1.50655	1.49019	0.253334	1.00634	1.28415	1.24366	1.01085	0.717334	0.909925	0.601042	1.30871	0.592735	1.62577	1.75208	0.702463	-1.42135	0.674561	4.86876	0.120058	12.5574	-1.42739
F508 + VX-445	1.08554	0.754092	1.8983	1.42898	0.718613	0.930685	1.46175	1.31115	0.937175	1.58209	1.22268	1.1793	1.4494	1.01453	1.38276	1.35226	1.32969	1.3778	0.394884	1.07421	1.24617	1.08767	0.902304	0.854948	0.787793	0.637346	1.74743	0.696382	1.39478	1.26489	0.967512	-1.93043	1.43537	4.74909	-0.115546	13.1774	-1.27071
L165S + DMSO	1.32504	1.00489	2.01456	1.23055	0.855233	1.15969	1.23515	1.22863	1.07528	1.32431	1.3631	1.25268	1.54597	1.97259	1.4832	1.20103	1.41005	1.4148	0.656169	1.12958	1.64759	1.13394	1.1223	1.04784	1.00368	0.821626	1.6767	0.852448	1.6954	2.48762	0.751588	-1.06576	0.256346	5.14565	0.25165	12.3878	-2.04995
L165S + VX-445	0.827246	0.458757	1.20662	0.672321	0.600754	0.628716	0.772485	0.557537	0.653426	0.724675	0.852578	0.777394	0.957395	1.24869	1.06871	0.632258	0.763371	0.808403	0.143135	0.679482	1.21775	0.910747	0.618349	0.580951	0.510257	0.468032	1.08391	0.467865	0.773744	2.48762	0.377921	-3.91117	-0.114466	5.11303	-0.789899	13.605	-1.99741
Y1032C + DMSO	1.38809	0.841208	1.7584	0.892454	1.02993	1.48448	0.954148	0.691997	0.79306	0.839675	0.930009	1.14123	1.0778	1.86592	1.87141	1.11738	1.0655	1.04985	0.261766	0.798892	1.66525	1.47566	0.897881	0.803358	0.8723	0.68403	1.11838	0.711235	1.6328	2.48762	0.344048	-2.09429	-0.643165	5.29044	-0.216164	13.0448	-2.21129
Y1032C + VX-445	0.598453	0.154063	0.80351	0.055306	0.346069	0.805159	0.154669	-0.256828	0.0467696	-0.0495573	0.22275	0.415218	0.276384	1.31401	1.87141	0.35988	0.348887	0.232992	-0.310212	-0.0759069	0.831105	0.692262	0.162832	0.145374	0.0490282	-0.0473643	0.634464	-0.016756	0.378328	2.48762	-0.365342	-6.11576	-1.25361	5.22796	-1.24879	14.0422	-2.43942
T1036N + DMSO	1.30115	0.816737	1.79681	1.31621	0.836078	1.35698	1.25964	1.3833	0.7373	1.30702	1.14477	1.28177	1.44525	1.73639	1.20935	1.35815	1.48305	1.35586	0.182929	0.79202	1.38231	1.21306	0.885589	0.688823	0.777191	0.518434	1.05306	0.692299	1.3134	1.83256	0.572809	-1.94024	0.293209	4.9936	-0.0848702	12.8647	-1.73241
T1036N + VX-445	0.110272	0.11915	0.0997576	0.407252	0.243944	0.333592	0.221103	0.231207	0.0370579	0.286878	0.190759	0.1714	0.413152	0.725837	0.18734	0.211932	0.442682	0.214476	-0.432802	0.0851123	0.0407643	0.646813	0.106363	0.00542913	0.270797	0.0623458	0.205274	0.416081	-0.102742	-0.304914	0.122506	-7.17562	0.761779	4.91801	-1.36786	14.1844	-2.13393
H1054D + DMSO	1.94946	1.1533	1.9309	1.00751	1.20323	1.92324	1.37138	1.01647	1.04234	1.11742	1.22581	1.58262	1.44937	2.29818	1.87141	1.49912	1.42516	1.28785	0.538114	1.1525	1.83679	1.66289	1.101	1.09324	1.03929	0.837137	1.49164	0.91481	1.48808	2.48762	0.580007	-0.63903	-0.374081	5.27729	0.448489	12.2439	-2.54079
H1054D + VX-445	0.872336	0.3601	1.09635	0.267269	0.52343	0.971296	0.438146	0.000253693	0.179244	0.245034	0.469573	0.652623	0.593728	1.91807	1.87141	0.497343	0.545493	0.387114	-0.278218	0.442905	1.32915	1.17162	0.30847	0.199553	0.274983	0.0287057	0.458439	0.127052	0.850064	2.48762	-0.167239	-4.83616	-1.49383	5.26866	-1.07228	14.0643	-1.71311
R1066H + DMSO	1.58317	1.23187	2.26734	1.44934	1.05776	1.57692	1.73269	1.5584	1.35805	1.52624	1.44768	1.84625	1.78387	1.80514	1.45344	1.69436	1.8425	1.71225	0.808759	1.20359	1.88368	1.82861	1.31666	1.26904	1.34825	1.04836	2.22826	1.18997	1.93361	1.84436	1.08839	0.331039	1.14925	5.40371	0.920304	11.6992	-3.04148
R1066H + VX-445	1.02693	0.729051	1.55675	0.942014	0.691928	0.71661	1.30731	0.882666	0.828736	0.984313	0.986788	0.992494	0.98927	0.805274	0.746198	0.889586	1.16714	1.00129	0.444894	0.678218	1.355	1.07129	0.770821	0.790721	0.732826	0.599005	1.48692	0.650973	1.29455	1.21708	0.834982	-3.01321	1.13105	4.81229	-0.509713	13.5095	-1.52881
F508 + DMSO_y	1.88324	1.48377	2.06016	1.73914	1.04437	1.83277	2.14234	2.13747	1.61798	2.25768	1.96472	2.32621	2.02747	2.27844	1.97088	1.92418	2.04066	1.81505	1.49619	1.42091	2.08731	1.85948	1.68203	1.5715	1.89278	1.17999	2.42833	1.4875	2.15177	1.74717	1.10882	1.99174	1.31327	5.52761	1.7332	11.1934	-4.01164
F508 + VX-445/661	1.52847	1.27447	1.67161	1.31419	1.02917	1.52965	1.76466	1.582	1.32559	1.85459	1.65641	1.69285	1.61699	2.05546	1.60358	1.50346	1.61849	1.66388	1.0701	1.14998	1.86732	1.38305	1.23425	1.31347	1.39501	0.986124	0.900609	1.20055	1.78858	1.82551	1.08154	0.000958648	0.224581	4.88374	0.804761	11.253	-2.74144
V520F + DMSO	1.87726	1.3844	2.06079	1.74485	0.79407	1.76589	2.1296	2.10732	1.42599	2.28879	1.97692	2.06823	1.99292	2.38829	1.8211	1.91119	1.97288	1.78497	1.33319	1.14884	1.9589	1.75304	1.54391	1.6887	1.73037	0.919704	3.09407	1.13729	2.00884	2.35142	1.03936	1.71196	1.45095	5.61628	1.62757	10.801	-3.67022
V520F + VX-445/661	1.59654	1.12702	1.51465	1.20132	0.636589	1.51141	1.88481	1.76451	1.15962	1.98321	1.61006	1.66125	1.5582	1.79729	1.56098	1.66215	1.54799	1.39414	1.02426	0.979371	1.66843	1.41989	1.26199	1.35053	1.6222	0.879351	1.24356	1.02324	1.57368	2.14365	0.977791	-0.179172	0.416276	4.93657	0.738082	11.4729	-2.29194
L558S + DMSO	2.38312	1.72578	2.72096	1.81733	1.12184	2.3212	2.33845	2.12962	1.75215	2.24164	2.09269	2.5122	2.13755	2.73968	2.29795	2.28569	2.20786	1.92062	1.56414	1.5314	2.67836	2.17897	1.82259	1.90174	2.40903	1.23233	1.68417	1.46111	2.88185	3.20766	1.16279	3.46558	-0.24158	5.08203	2.42708	10.7424	-4.77905
L558S + VX-445/661	2.2157	1.65215	2.47126	1.69213	1.21948	2.2564	2.20914	1.86907	1.70588	2.01539	2.08723	2.42558	2.04222	2.93247	2.12602	2.04966	2.0855	1.75229	1.67356	1.63842	2.52148	2.10449	1.69874	1.95557	2.45373	1.31639	2.04977	1.44145	2.25865	2.60772	1.28725	2.96789	0.128908	5.2111	2.22824	10.4564	-4.46735
A559T + DMSO	2.60846	2.04613	2.94481	1.98806	1.5764	2.5055	2.81898	2.17384	2.1965	2.20992	2.47363	2.77297	2.47816	3.39317	2.45989	2.38124	2.5006	2.48634	2.08228	1.92411	2.91391	2.4053	2.17862	2.48031	2.52011	1.80726	3.1754	2.06145	2.68388	2.72898	1.62615	5.18012	0.905015	5.41348	2.8453	10.8042	-5.18836
A559T + VX-445/661	2.66173	2.11208	3.04339	1.88849	1.54004	2.69284	2.52695	1.95212	2.12288	2.02578	2.47043	2.77602	2.38895	3.7311	2.54771	2.42143	2.50971	2.24617	1.9114	2.03288	3.05928	2.39969	2.1021	2.45343	2.63338	1.73945	2.06692	2.13041	2.75982	2.93239	1.7044	5.06225	-0.229341	5.15552	2.86609	10.3473	-5.02485
R560T + DMSO	1.97759	1.49398	2.37528	1.55396	1.01861	1.99273	2.22535	2.08229	1.67657	2.16053	1.94252	2.32931	1.94232	2.80873	2.06607	1.86256	1.91562	1.82303	1.40745	1.2348	2.43531	1.68546	1.60659	1.61432	1.82549	1.36557	2.01546	1.51087	2.03916	2.47603	1.0346	2.18361	0.367798	5.29245	1.87528	10.6741	-4.11698
R560T + VX-445/661	1.72514	1.38487	1.82565	1.32575	0.800398	1.73006	1.91641	1.63398	1.23065	1.79532	1.7478	1.96198	1.39939	2.31125	1.86267	1.56681	1.37387	1.21377	0.938588	1.2081	2.0299	1.96637	1.17071	1.04975	2.14219	1.00105	1.27771	1.30574	1.90921	2.27255	0.815466	0.478419	-0.138893	4.95653	1.09696	10.738	-2.65018
A561E + DMSO	1.98454	1.51304	2.10706	1.41084	0.950335	1.83996	1.96347	2.02957	1.43127	1.84235	1.88309	2.22202	1.70623	3.03799	1.86236	1.71879	1.7801	1.55653	1.23757	1.34242	2.16994	1.78427	1.37975	1.77928	2.24378	1.0515	1.28309	1.03967	2.22867	2.14869	0.87467	1.58233	-0.305178	4.85461	1.62979	9.80857	-3.70171
A561E + VX-445/661	2.13757	1.38578	2.35613	1.47916	0.967671	1.96846	1.64324	1.66411	1.20425	1.49969	1.53151	2.02979	1.50158	3.26451	1.7741	1.75442	1.56236	1.43123	1.24961	1.185	2.28583	1.57023	1.32177	1.65073	2.12341	1.04775	1.47466	0.447825	2.22383	2.41759	0.69924	1.13678	-0.745119	4.71018	1.49459	10.1859	-3.11609
Y569D + DMSO	2.34854	1.77526	2.91643	1.83061	1.36524	2.2735	2.2384	2.18931	1.82148	2.10702	2.1188	2.42724	1.91583	3.78618	2.32613	2.13917	2.02028	2.07396	1.65293	1.66304	2.83812	1.77028	1.70651	2.14027	2.34805	1.66567	0.0423034	1.36521	2.49615	2.92953	1.13612	3.41687	-1.69513	4.57028	2.48172	9.92951	-4.78158
Y569D + VX-445/661	2.14898	1.61106	2.55678	1.70576	1.18501	2.20593	1.88811	1.94011	1.56541	1.81959	1.96795	2.15274	1.58066	3.29805	2.13211	1.913	1.6682	1.74548	1.54434	1.45658	2.52457	1.88738	1.44777	1.78428	2.58915	1.31032	-0.373139	0.900216	2.31963	3.16276	0.986368	2.20876	-2.11809	4.35731	2.10031	9.85043	-4.27061
R1066C + DMSO	2.03166	1.53468	2.38386	1.52679	1.00831	1.90769	1.87292	2.00627	1.42896	1.76352	1.79855	2.1724	1.74936	2.96548	1.92029	1.814	1.75577	1.60057	1.30944	1.37332	2.45445	1.88333	1.4281	1.80126	2.52066	0.904337	2.04527	0.677606	2.43679	2.29763	0.77757	1.88712	-0.0554018	5.02781	1.77616	10.2399	-3.66876
R1066C + VX-445/661	1.85437	1.42695	2.14599	1.22517	1.07168	1.7402	1.70754	1.79562	1.36061	1.56534	1.67931	1.91214	1.5729	2.84596	1.74865	1.65131	1.61882	1.5067	1.28257	1.31216	2.09767	1.36233	1.33756	1.83019	2.05197	0.923163	0.24301	0.611587	1.89824	2.22686	0.788151	0.716766	-1.10048	4.48807	1.31003	9.65967	-3.1698
